# Transcriptional response of individual Hawaiian *Culex quinquefasciatus* mosquitoes to the avian malaria parasite *Plasmodium relictum*

**DOI:** 10.1101/2022.02.10.479890

**Authors:** Francisco C. Ferreira, Elin Videvall, Christa M. Seidl, Nicole E. Wagner, A. Marm Kilpatrick, Robert C. Fleischer, Dina M. Fonseca

## Abstract

*Culex quinquefasciatus*, the mosquito vector of avian malaria in Hawai□i, became established in the islands in the 1820s and the deadly effects of malaria on endemic bird species have been documented for many decades. To evaluate the gene expression response of the mosquito to the parasite, we let the offspring of wild-collected Hawaiian *Cx. quinquefasciatus* feed on a domestic canary infected with *Plasmodium relictum* GRW4 freshly isolated from a wild-caught Hawaiian honeycreeper. Control mosquitoes were fed on an uninfected canary. We sequenced the individual transcriptomes of five infected and three uninfected individual mosquitoes at three different stages of the parasite life cycle: 24 h post feeding (hpf) during ookinete invasion; 5 days post feeding (dpf) when oocysts are developing; 10 dpf when sporozoites are released and invade the salivary glands. Differential gene expression analyses showed that during ookinete invasion (24 hpf), genes related to oxidoreductase activity and galactose catabolism had lower expression levels in infected mosquitoes compared to controls. Oocyst development (5 dpf) was associated with reduced expression of a gene with a predicted innate immune function. At 10 dpf, infected mosquitoes had reduced expression levels of a serine protease inhibitor. Overall, the gene expression response of Hawaiian *Culex* exposed to a *Plasmodium* infection intensity that occur naturally in Hawaii was low, but more pronounced during ookinete invasion. The low fitness costs often documented in *Culex* infected with avian *Plasmodium* likely reflect the relatively small transcriptional changes observed in mosquito genes related to immune response and nutrient metabolism.
