## Supplementary material for "Transcriptional response of individual Hawaiian *Culex quinquefasciatus* mosquitoes to the avian malaria parasite *Plasmodium relictum*": Table S2

### Sheet: 24hpf_higher_mol
#Table S2. Almost significantly enriched Gene Ontology terms among differently expressed genes in Culex quinquefasciatus 24 h post feeding on a canary infected with Plasmodium relictum compared to mosquitoes that fed on an uninfected canary. Sets are separated into genes that had higher and lower expression rates in the infected group. We analyzed biological processes and molecular function GO te…
ID	Name	Bgd count	Result count	Result gene list	Pct of bgd	Fold enrichment	Odds ratio	P-value	﻿Benjamini and Hochberg false discovery rate
GO:0061783	peptidoglycan muralytic activity	15	2	CPIJ006559,CPIJ010730,	13.3	44.37	53.67	0.000902079	0.10693
GO:0005262	calcium channel activity	21	2	CPIJ000429,CPIJ001303,	9.5	31.69	36.71	0.00178371	0.10693
GO:0031419	cobalamin binding	1	1	CPIJ000741,	100	332.75	inf	0.00300526	0.10693
GO:0015085	calcium ion transmembrane transporter activity	28	2	CPIJ000429,CPIJ001303,	7.1	23.77	26.81	0.0031683	0.10693

### Sheet: 24hpf_lower_biol
#Table S2. Significantly enriched Gene Ontology terms among differently expressed genes in Culex quinquefasciatus 24 h post feeding on a canary infected with Plasmodium relictum compared to mosquitoes that fed on an uninfected canary. Sets are separated into genes that had higher and lower expression rates in the infected group. We analyzed biological processes and molecular function GO terms in …
ID	Name	Bgd count	Result count	Result gene list	Pct of bgd	Fold enrichment	Odds ratio	P-value	Benjamini and Hochberg false discovery rate
GO:0008152	metabolic process	4541	34	CPIJ000577,CPIJ000855,CPIJ000994,CPIJ001100,CPIJ001119,CPIJ001316,CPIJ001456,CPIJ003172,CPIJ003336,CPIJ003654,CPIJ004020,CPIJ006613,CPIJ006867,CPIJ006868,CPIJ007370,CPIJ008366,CPIJ008869,CPIJ009519,CPIJ009637,CPIJ009651,CPIJ010128,CPIJ012882,CPIJ013378,CPIJ013379,CPIJ013381,CPIJ013600,CPIJ014558,CPIJ014577,CPIJ014579,CPIJ015186,CPIJ018954,CPIJ019115,CPIJ019781,CPIJ019883,	0.7	2.21	6.01	1.5302e-08	2.20348e-06
GO:0005975	carbohydrate metabolic process	242	8	CPIJ001316,CPIJ003172,CPIJ003336,CPIJ008366,CPIJ010128,CPIJ013600,CPIJ014577,CPIJ015186,	3.3	9.78	12.04	1.28284e-06	9.23646e-05
GO:0019752	carboxylic acid metabolic process	273	8	CPIJ001316,CPIJ001456,CPIJ006613,CPIJ008366,CPIJ012882,CPIJ013600,CPIJ014577,CPIJ019115,	2.9	8.67	10.61	3.15613e-06	9.47866e-05
GO:0043436	oxoacid metabolic process	274	8	CPIJ001316,CPIJ001456,CPIJ006613,CPIJ008366,CPIJ012882,CPIJ013600,CPIJ014577,CPIJ019115,	2.9	8.64	10.57	3.24294e-06	9.47866e-05
GO:0006082	organic acid metabolic process	277	8	CPIJ001316,CPIJ001456,CPIJ006613,CPIJ008366,CPIJ012882,CPIJ013600,CPIJ014577,CPIJ019115,	2.9	8.54	10.45	3.51566e-06	9.47866e-05
GO:0044281	small molecule metabolic process	487	10	CPIJ001316,CPIJ001456,CPIJ003172,CPIJ006613,CPIJ008366,CPIJ012882,CPIJ013600,CPIJ014577,CPIJ015186,CPIJ019115,	2.1	6.07	7.66	3.94944e-06	9.47866e-05
GO:0055114	oxidation-reduction process	806	12	CPIJ001316,CPIJ001456,CPIJ003654,CPIJ004020,CPIJ007370,CPIJ008366,CPIJ009637,CPIJ013378,CPIJ013379,CPIJ013381,CPIJ014579,CPIJ019115,	1.5	4.4	5.71	1.00622e-05	0.000206994
GO:0044238	primary metabolic process	3395	24	CPIJ000577,CPIJ000855,CPIJ001100,CPIJ001119,CPIJ001316,CPIJ001456,CPIJ003172,CPIJ003336,CPIJ006613,CPIJ006867,CPIJ006868,CPIJ008366,CPIJ009519,CPIJ009637,CPIJ009651,CPIJ010128,CPIJ012882,CPIJ013600,CPIJ014577,CPIJ015186,CPIJ018954,CPIJ019115,CPIJ019781,CPIJ019883,	0.7	2.09	3.35	6.02455e-05	0.00108442
GO:0016052	carbohydrate catabolic process	25	3	CPIJ003172,CPIJ013600,CPIJ014577,	12	35.49	43	7.88506e-05	0.00126161
GO:0006012	galactose metabolic process	6	2	CPIJ003172,CPIJ015186,	33.3	98.59	154.2	0.000166222	0.00239359
GO:0032787	monocarboxylic acid metabolic process	85	4	CPIJ001316,CPIJ001456,CPIJ014577,CPIJ019115,	4.7	13.92	15.88	0.000189047	0.0024748
GO:0071704	organic substance metabolic process	3665	24	CPIJ000577,CPIJ000855,CPIJ001100,CPIJ001119,CPIJ001316,CPIJ001456,CPIJ003172,CPIJ003336,CPIJ006613,CPIJ006867,CPIJ006868,CPIJ008366,CPIJ009519,CPIJ009637,CPIJ009651,CPIJ010128,CPIJ012882,CPIJ013600,CPIJ014577,CPIJ015186,CPIJ018954,CPIJ019115,CPIJ019781,CPIJ019883,	0.7	1.94	3.02	0.000221849	0.00266219
GO:0006091	generation of precursor metabolites and energy	126	4	CPIJ001316,CPIJ003654,CPIJ008366,CPIJ014577,	3.2	9.39	10.51	0.000844965	0.00935961
GO:0008150	biological process	7556	35	CPIJ000577,CPIJ000855,CPIJ000994,CPIJ001100,CPIJ001119,CPIJ001316,CPIJ001456,CPIJ003172,CPIJ003336,CPIJ003654,CPIJ004020,CPIJ006613,CPIJ006867,CPIJ006868,CPIJ007370,CPIJ008366,CPIJ008869,CPIJ009519,CPIJ009637,CPIJ009651,CPIJ010128,CPIJ012882,CPIJ013378,CPIJ013379,CPIJ013381,CPIJ013600,CPIJ014558,CPIJ014577,CPIJ014579,CPIJ015186,CPIJ018954,CPIJ019115,CPIJ019446,CPIJ019781,CPIJ019883,	0.5	1.37	2.67	0.00270646	0.0243426
GO:0006090	pyruvate metabolic process	25	2	CPIJ001456,CPIJ014577,	8	23.66	26.78	0.00319135	0.0243426
GO:0019521	D-gluconate metabolic process	1	1	CPIJ001316,	100	295.78	inf	0.00338092	0.0243426
GO:0033499	galactose catabolic process via UDP-galactose	1	1	CPIJ003172,	100	295.78	inf	0.00338092	0.0243426
GO:0019320	hexose catabolic process	1	1	CPIJ003172,	100	295.78	inf	0.00338092	0.0243426
GO:0019520	aldonic acid metabolic process	1	1	CPIJ001316,	100	295.78	inf	0.00338092	0.0243426
GO:0019388	galactose catabolic process	1	1	CPIJ003172,	100	295.78	inf	0.00338092	0.0243426
GO:0019318	hexose metabolic process	27	2	CPIJ003172,CPIJ015186,	7.4	21.91	24.63	0.00371789	0.0254941
GO:0005996	monosaccharide metabolic process	29	2	CPIJ003172,CPIJ015186,	6.9	20.4	22.8	0.00428206	0.028028
GO:0006526	arginine biosynthetic process	2	1	CPIJ012882,	50	147.89	301.45	0.00675066	0.0405039
GO:0046365	monosaccharide catabolic process	2	1	CPIJ003172,	50	147.89	301.45	0.00675066	0.0405039
GO:0044262	cellular carbohydrate metabolic process	38	2	CPIJ001316,CPIJ015186,	5.3	15.57	17.09	0.00727293	0.0418921
GO:0044282	small molecule catabolic process	45	2	CPIJ003172,CPIJ013600,	4.4	13.15	14.3	0.01009	0.053916
GO:0006525	arginine metabolic process	3	1	CPIJ012882,	33.3	98.59	150.72	0.0101093	0.053916
GO:1901564	organonitrogen compound metabolic process	2453	15	CPIJ000577,CPIJ001100,CPIJ001119,CPIJ001456,CPIJ006613,CPIJ006867,CPIJ006868,CPIJ009519,CPIJ009651,CPIJ012882,CPIJ013600,CPIJ014577,CPIJ018954,CPIJ019781,CPIJ019883,	0.6	1.81	2.22	0.0121458	0.0624639
GO:0006086	acetyl-CoA biosynthetic process from pyruvate	4	1	CPIJ001456,	25	73.94	100.47	0.0134567	0.0668197
GO:0006520	cellular amino acid metabolic process	170	3	CPIJ006613,CPIJ012882,CPIJ013600,	1.8	5.22	5.6	0.0196247	0.0877901
GO:0035384	thioester biosynthetic process	6	1	CPIJ001456,	16.7	49.3	60.27	0.0201186	0.0877901
GO:0006085	acetyl-CoA biosynthetic process	6	1	CPIJ001456,	16.7	49.3	60.27	0.0201186	0.0877901
GO:0071616	acyl-CoA biosynthetic process	6	1	CPIJ001456,	16.7	49.3	60.27	0.0201186	0.0877901
GO:0009056	catabolic process	312	4	CPIJ000994,CPIJ003172,CPIJ013600,CPIJ014577,	1.3	3.79	4.1	0.0207603	0.087926
GO:0043604	amide biosynthetic process	489	5	CPIJ001119,CPIJ001456,CPIJ009519,CPIJ009651,CPIJ018954,	1	3.02	3.3	0.0239273	0.0958518
GO:0006084	acetyl-CoA metabolic process	8	1	CPIJ001456,	12.5	36.97	43.05	0.0267364	0.0958518
GO:0033866	nucleoside bisphosphate biosynthetic process	9	1	CPIJ001456,	11.1	32.86	37.66	0.0300289	0.0958518
GO:0034030	ribonucleoside bisphosphate biosynthetic process	9	1	CPIJ001456,	11.1	32.86	37.66	0.0300289	0.0958518
GO:0006637	acyl-CoA metabolic process	9	1	CPIJ001456,	11.1	32.86	37.66	0.0300289	0.0958518
GO:0006740	NADPH regeneration	9	1	CPIJ001316,	11.1	32.86	37.66	0.0300289	0.0958518
GO:0051156	glucose 6-phosphate metabolic process	9	1	CPIJ001316,	11.1	32.86	37.66	0.0300289	0.0958518
GO:0034033	purine nucleoside bisphosphate biosynthetic process	9	1	CPIJ001456,	11.1	32.86	37.66	0.0300289	0.0958518
GO:0035383	thioester metabolic process	9	1	CPIJ001456,	11.1	32.86	37.66	0.0300289	0.0958518
GO:0006098	pentose-phosphate shunt	9	1	CPIJ001316,	11.1	32.86	37.66	0.0300289	0.0958518
GO:0006163	purine nucleotide metabolic process	81	2	CPIJ001456,CPIJ014577,	2.5	7.3	7.76	0.0305867	0.0958518
GO:0043603	cellular amide metabolic process	523	5	CPIJ001119,CPIJ001456,CPIJ009519,CPIJ009651,CPIJ018954,	1	2.83	3.08	0.0308184	0.0958518
GO:0009150	purine ribonucleotide metabolic process	82	2	CPIJ001456,CPIJ014577,	2.4	7.21	7.67	0.031285	0.0958518
GO:0009259	ribonucleotide metabolic process	84	2	CPIJ001456,CPIJ014577,	2.4	7.04	7.48	0.0327005	0.0959342
GO:0019693	ribose phosphate metabolic process	84	2	CPIJ001456,CPIJ014577,	2.4	7.04	7.48	0.0327005	0.0959342
GO:0009084	glutamine family amino acid biosynthetic process	10	1	CPIJ012882,	10	29.58	33.47	0.0333105	0.0959342
GO:1901566	organonitrogen compound biosynthetic process	735	6	CPIJ001119,CPIJ001456,CPIJ009519,CPIJ009651,CPIJ012882,CPIJ018954,	0.8	2.41	2.65	0.0361097	0.0993906
GO:0006739	NADP metabolic process	11	1	CPIJ001316,	9.1	26.89	30.12	0.0365812	0.0993906
GO:0046835	carbohydrate phosphorylation	11	1	CPIJ015186,	9.1	26.89	30.12	0.0365812	0.0993906
GO:0009058	biosynthetic process	1152	8	CPIJ001119,CPIJ001456,CPIJ006613,CPIJ009519,CPIJ009637,CPIJ009651,CPIJ012882,CPIJ018954,	0.7	2.05	2.29	0.0372985	0.0994627
GO:0072521	purine-containing compound metabolic process	92	2	CPIJ001456,CPIJ014577,	2.2	6.43	6.81	0.0386079	0.0997091
GO:0044237	cellular metabolic process	2811	15	CPIJ000994,CPIJ001119,CPIJ001316,CPIJ001456,CPIJ003654,CPIJ006613,CPIJ008366,CPIJ009519,CPIJ009651,CPIJ012882,CPIJ013600,CPIJ014577,CPIJ015186,CPIJ018954,CPIJ019115,	0.5	1.58	1.87	0.0387757	0.0997091

### Sheet: 24hpf_lower_mol
#Table S2. Significantly enriched Gene Ontology terms among differently expressed genes in Culex quinquefasciatus 24 h post feeding on a canary infected with Plasmodium relictum compared to mosquitoes that fed on an uninfected canary. Sets are separated into genes that had higher and lower expression rates in the infected group. We analyzed biological processes and molecular function GO terms in …
ID	Name	Bgd count	Result count	Result gene list	Pct of bgd	Fold enrichment	Odds ratio	P-value	﻿Benjamini and Hochberg false discovery rate
GO:0003824	catalytic activity	4571	31	CPIJ000032,CPIJ000577,CPIJ000994,CPIJ001100,CPIJ001316,CPIJ001456,CPIJ003172,CPIJ003336,CPIJ003654,CPIJ004020,CPIJ006613,CPIJ006867,CPIJ006868,CPIJ007370,CPIJ008366,CPIJ008869,CPIJ009637,CPIJ010128,CPIJ010712,CPIJ011003,CPIJ012882,CPIJ013378,CPIJ013379,CPIJ013381,CPIJ013600,CPIJ014577,CPIJ014579,CPIJ015186,CPIJ019115,CPIJ019781,CPIJ019883,	0.7	2.01	4.26	2.33e-06	0.0002377
GO:0016491	oxidoreductase activity	775	12	CPIJ001316,CPIJ001456,CPIJ003654,CPIJ004020,CPIJ007370,CPIJ008366,CPIJ009637,CPIJ013378,CPIJ013379,CPIJ013381,CPIJ014579,CPIJ019115,	1.5	4.58	5.96	6.75e-06	0.00034407
GO:0016616	oxidoreductase activity, acting on the CH-OH group of donors, NAD or NADP as acceptor	48	3	CPIJ001316,CPIJ008366,CPIJ019115,	6.3	18.49	20.98	0.0005616	0.0190944
GO:0016614	oxidoreductase activity, acting on CH-OH group of donors	80	3	CPIJ001316,CPIJ008366,CPIJ019115,	3.8	11.09	12.23	0.00247405	0.0431067
GO:0008108	UDP-glucose:hexose-1-phosphate uridylyltransferase activity	1	1	CPIJ003172,	100	295.78	inf	0.00338092	0.0431067
GO:0050023	L-fuconate dehydratase activity	1	1	CPIJ013600,	100	295.78	inf	0.00338092	0.0431067
GO:0004055	argininosuccinate synthase activity	1	1	CPIJ012882,	100	295.78	inf	0.00338092	0.0431067
GO:0004082	bisphosphoglycerate mutase activity	1	1	CPIJ014577,	100	295.78	inf	0.00338092	0.0431067
GO:0004069	L-aspartate:2-oxoglutarate aminotransferase activity	2	1	CPIJ006613,	50	147.89	301.45	0.00675066	0.0515572
GO:0030060	L-malate dehydrogenase activity	2	1	CPIJ008366,	50	147.89	301.45	0.00675066	0.0515572
GO:0004619	phosphoglycerate mutase activity	2	1	CPIJ014577,	50	147.89	301.45	0.00675066	0.0515572
GO:0030246	carbohydrate binding	115	3	CPIJ015095,CPIJ015186,CPIJ015611,	2.6	7.72	8.39	0.00684868	0.0515572
GO:0070279	vitamin B6 binding	42	2	CPIJ006613,CPIJ010712,	4.8	14.08	15.38	0.00883165	0.0515572
GO:0030170	pyridoxal phosphate binding	42	2	CPIJ006613,CPIJ010712,	4.8	14.08	15.38	0.00883165	0.0515572
GO:0003735	structural constituent of ribosome	250	4	CPIJ001119,CPIJ009519,CPIJ009651,CPIJ018954,	1.6	4.73	5.16	0.00990341	0.0515572
GO:0004565	beta-galactosidase activity	3	1	CPIJ003336,	33.3	98.59	150.72	0.0101093	0.0515572
GO:0015925	galactosidase activity	3	1	CPIJ003336,	33.3	98.59	150.72	0.0101093	0.0515572
GO:0004335	galactokinase activity	3	1	CPIJ015186,	33.3	98.59	150.72	0.0101093	0.0515572
GO:0005534	galactose binding	3	1	CPIJ015186,	33.3	98.59	150.72	0.0101093	0.0515572
GO:0033961	cis-stilbene-oxide hydrolase activity	3	1	CPIJ000994,	33.3	98.59	150.72	0.0101093	0.0515572
GO:0070569	uridylyltransferase activity	4	1	CPIJ003172,	25	73.94	100.47	0.0134567	0.0553276
GO:0016803	ether hydrolase activity	4	1	CPIJ000994,	25	73.94	100.47	0.0134567	0.0553276
GO:0004739	pyruvate dehydrogenase (acetyl-transferring) activity	4	1	CPIJ001456,	25	73.94	100.47	0.0134567	0.0553276
GO:0004738	pyruvate dehydrogenase activity	4	1	CPIJ001456,	25	73.94	100.47	0.0134567	0.0553276
GO:0004252	serine-type endopeptidase activity	426	5	CPIJ001100,CPIJ006867,CPIJ006868,CPIJ019781,CPIJ019883,	1.2	3.47	3.81	0.013998	0.0553276
GO:1901567	fatty acid derivative binding	5	1	CPIJ011388,	20	59.16	75.35	0.0167932	0.0553276
GO:0004616	phosphogluconate dehydrogenase (decarboxylating) activity	5	1	CPIJ001316,	20	59.16	75.35	0.0167932	0.0553276
GO:0000062	fatty-acyl-CoA binding	5	1	CPIJ011388,	20	59.16	75.35	0.0167932	0.0553276
GO:0120227	acyl-CoA binding	5	1	CPIJ011388,	20	59.16	75.35	0.0167932	0.0553276
GO:0016615	malate dehydrogenase activity	5	1	CPIJ008366,	20	59.16	75.35	0.0167932	0.0553276
GO:0019842	vitamin binding	60	2	CPIJ006613,CPIJ010712,	3.3	9.86	10.59	0.0174716	0.0553276
GO:0016825	hydrolase activity, acting on acid phosphorus-nitrogen bonds	457	5	CPIJ001100,CPIJ006867,CPIJ006868,CPIJ019781,CPIJ019883,	1.1	3.24	3.54	0.0184425	0.0553276
GO:0017171	serine hydrolase activity	457	5	CPIJ001100,CPIJ006867,CPIJ006868,CPIJ019781,CPIJ019883,	1.1	3.24	3.54	0.0184425	0.0553276
GO:0008236	serine-type peptidase activity	457	5	CPIJ001100,CPIJ006867,CPIJ006868,CPIJ019781,CPIJ019883,	1.1	3.24	3.54	0.0184425	0.0553276
GO:0046914	transition metal ion binding	1023	8	CPIJ003172,CPIJ009519,CPIJ009637,CPIJ010712,CPIJ013378,CPIJ013379,CPIJ013381,CPIJ014579,	0.8	2.31	2.61	0.0199607	0.0570026
GO:0016801	hydrolase activity, acting on ether bonds	6	1	CPIJ000994,	16.7	49.3	60.27	0.0201186	0.0570026
GO:0016624	oxidoreductase activity, acting on the aldehyde or oxo group of donors, disulfide as acceptor	7	1	CPIJ001456,	14.3	42.25	50.22	0.023433	0.0612862
GO:0003857	3-hydroxyacyl-CoA dehydrogenase activity	7	1	CPIJ019115,	14.3	42.25	50.22	0.023433	0.0612862
GO:0016868	intramolecular transferase activity, phosphotransferases	7	1	CPIJ014577,	14.3	42.25	50.22	0.023433	0.0612862
GO:0030151	molybdenum ion binding	9	1	CPIJ010712,	11.1	32.86	37.66	0.0300289	0.0765736
GO:0046872	metal ion binding	1793	11	CPIJ000318,CPIJ003172,CPIJ008869,CPIJ009519,CPIJ009637,CPIJ010712,CPIJ013378,CPIJ013379,CPIJ013381,CPIJ014579,CPIJ019446,	0.6	1.81	2.08	0.0332658	0.0827589
GO:0043169	cation binding	1809	11	CPIJ000318,CPIJ003172,CPIJ008869,CPIJ009519,CPIJ009637,CPIJ010712,CPIJ013378,CPIJ013379,CPIJ013381,CPIJ014579,CPIJ019446,	0.6	1.8	2.06	0.0352285	0.085555
GO:0004175	endopeptidase activity	558	5	CPIJ001100,CPIJ006867,CPIJ006868,CPIJ019781,CPIJ019883,	0.9	2.65	2.87	0.0391151	0.0909951
GO:0019200	carbohydrate kinase activity	12	1	CPIJ015186,	8.3	24.65	27.38	0.0398412	0.0909951
GO:0070011	peptidase activity, acting on L-amino acid peptides	754	6	CPIJ000577,CPIJ001100,CPIJ006867,CPIJ006868,CPIJ019781,CPIJ019883,	0.8	2.35	2.57	0.0401449	0.0909951
