## Supplementary material for "Transcriptional response of individual Hawaiian *Culex quinquefasciatus* mosquitoes to the avian malaria parasite *Plasmodium relictum*": Table S3

### Sheet: 5_dpf_higher
#Table S3. Genes differentially expressed in Culex quinquefasciatus 5 d post feeding on a canary infected with Plasmodium relictum compared to mosquitoes that fed on an uninfected bird. Sets are separated into genes that had higher and lower expression rates in the infected group. Gene product description and function information was retrieved from VectoBase (https://vectorbase.org/vectorbase/app…
Gene ID	log2FoldChange	padj	Product Description		Computed GO Component IDs	Computed GO Components	Computed GO Function IDs	Computed GO Functions	Computed GO Process IDs	Computed GO Processes	Curated GO Component IDs	Curated GO Components	Curated GO Function IDs	Curated GO Functions	Curated GO Process IDs	Curated GO Processes	EC numbers	EC numbers from OrthoMCL
CPIJ013184	7.16876	0.00010457	trypsin, putative		N/A	N/A	N/A	N/A	N/A	N/A	N/A	N/A	N/A	N/A	N/A	N/A	N/A	N/A
CPIJ015867	6.98176	0.0989604	cell cycle checkpoint protein rad17, putative		N/A	N/A	N/A	N/A	N/A	N/A	N/A	N/A	N/A	N/A	N/A	N/A	N/A	N/A
CPIJ020272	6.92312	0.0482178	uncharacterized protein [Source:UniProtKB/TrEMBL;Acc:B0XLH2]		N/A	N/A	GO:0030374	nuclear receptor transcription coactivator activity	GO:1903508;GO:0006357	positive regulation of nucleic acid-templated transcription;regulation of transcription by RNA polymerase II	N/A	N/A	N/A	N/A	N/A	N/A	N/A	N/A
CPIJ012377	6.6436	0.00046471	histone H1, putative		GO:0005694;GO:0042025;GO:0000786;GO:0005634	chromosome;host cell nucleus;nucleosome;nucleus	GO:0003677	DNA binding	GO:0006334	nucleosome assembly	N/A	N/A	N/A	N/A	N/A	N/A	N/A	N/A
CPIJ019950	5.8339	0.0596159	mitochondrial ribosomal protein, L28, putative		GO:0005840	ribosome	N/A	N/A	N/A	N/A	N/A	N/A	N/A	N/A	N/A	N/A	N/A	N/A
CPIJ012398	5.61992	0.024321	histone H3 type 2		GO:0005694;GO:0000786;GO:0005634	chromosome;nucleosome;nucleus	GO:0003677;GO:0046982	DNA binding;protein heterodimerization activity	N/A	N/A	N/A	N/A	N/A	N/A	N/A	N/A	N/A	3.6.1.- (In phosphorus-containing anhydrides.)
CPIJ003195	4.82686	0.0401217	Protein tweety homolog [Source:UniProtKB/TrEMBL;Acc:B0W7U9]		GO:0034707;GO:0016021;GO:0016020	chloride channel complex;integral component of membrane;membrane	GO:0005254	chloride channel activity	GO:1902476;GO:0006821;GO:0006811	chloride transmembrane transport;chloride transport;ion transport	N/A	N/A	N/A	N/A	N/A	N/A	N/A	N/A
CPIJ001030	4.39525	0.0676364	Zinc finger protein 235 [Source:UniProtKB/TrEMBL;Acc:B0W1W5]		N/A	N/A	GO:0003676	nucleic acid binding	N/A	N/A	N/A	N/A	N/A	N/A	N/A	N/A	N/A	N/A
CPIJ009687	3.99187	1.11e-07	uncharacterized protein [Source:UniProtKB/TrEMBL;Acc:B0WSJ6]		N/A	N/A	N/A	N/A	N/A	N/A	N/A	N/A	N/A	N/A	N/A	N/A	N/A	N/A
CPIJ003194	3.47669	0.0426992	Protein tweety homolog [Source:UniProtKB/TrEMBL;Acc:B0W7U8]		GO:0034707;GO:0016021;GO:0016020	chloride channel complex;integral component of membrane;membrane	GO:0005254	chloride channel activity	GO:1902476;GO:0006821;GO:0006811	chloride transmembrane transport;chloride transport;ion transport	N/A	N/A	N/A	N/A	N/A	N/A	N/A	N/A
CPIJ003154	3.13387	0.00019621	camp-specific 3,5-cyclic phosphodiesterase		N/A	N/A	GO:0004114;GO:0016787;GO:0046872;GO:0008081	3',5'-cyclic-nucleotide phosphodiesterase activity;hydrolase activity;metal ion binding;phosphoric diester hydrolase activity	GO:0007165	signal transduction	N/A	N/A	N/A	N/A	N/A	N/A	3.1.4.53 (3',5'-cyclic-AMP phosphodiesterase)	3.1.4.- (Phosphoric diester hydrolases.)
CPIJ019245	2.86325	0.0170604	Fgf receptor activating protein [Source:UniProtKB/TrEMBL;Acc:B0XEF9]		GO:0000139;GO:0016021;GO:0016020	Golgi membrane;integral component of membrane;membrane	N/A	N/A	N/A	N/A	N/A	N/A	N/A	N/A	N/A	N/A	N/A	N/A
CPIJ003831	2.81853	0.0376895	uncharacterized protein [Source:UniProtKB/TrEMBL;Acc:B0W9T4]		N/A	N/A	N/A	N/A	N/A	N/A	N/A	N/A	N/A	N/A	N/A	N/A	N/A	N/A
CPIJ004839	2.30217	0.0851146	transmembrane and coiled-coil domain-containing protein 1		GO:0005783;GO:0030176;GO:0016021;GO:0016020	endoplasmic reticulum;integral component of endoplasmic reticulum membrane;integral component of membrane;membrane	GO:0005262	calcium channel activity	GO:0070588;GO:0032469;GO:0006811	calcium ion transmembrane transport;endoplasmic reticulum calcium ion homeostasis;ion transport	N/A	N/A	N/A	N/A	N/A	N/A	N/A	N/A
CPIJ018704	1.91877	0.022942	Transmembrane protein 104 [Source:UniProtKB/TrEMBL;Acc:B0XHE2]		GO:0016021;GO:0016020	integral component of membrane;membrane	N/A	N/A	N/A	N/A	N/A	N/A	N/A	N/A	N/A	N/A	N/A	N/A
CPIJ004836	1.91359	1.42e-13	uncharacterized protein [Source:UniProtKB/TrEMBL;Acc:B0WCQ1]		N/A	N/A	N/A	N/A	N/A	N/A	N/A	N/A	N/A	N/A	N/A	N/A	N/A	N/A
CPIJ010630	1.89818	0.00842386	Rhophilin [Source:UniProtKB/TrEMBL;Acc:B0WV19]		N/A	N/A	GO:0005515	protein binding	N/A	N/A	N/A	N/A	N/A	N/A	N/A	N/A	N/A	N/A
CPIJ011462	1.48625	0.00662846	Translation machinery-associated protein 20 [Source:UniProtKB/TrEMBL;Acc:B0WWD5]		GO:0005737	cytoplasm	GO:0003723	RNA binding	N/A	N/A	N/A	N/A	N/A	N/A	N/A	N/A	N/A	N/A
CPIJ014861	1.27306	0.00615969	uncharacterized protein [Source:UniProtKB/TrEMBL;Acc:B0X6U7]		N/A	N/A	N/A	N/A	N/A	N/A	N/A	N/A	N/A	N/A	N/A	N/A	N/A	N/A
CPIJ012324	1.18603	0.00019101	Zinc finger imprinted 3 [Source:UniProtKB/TrEMBL;Acc:B0WYD6]		N/A	N/A	GO:0003676	nucleic acid binding	N/A	N/A	N/A	N/A	N/A	N/A	N/A	N/A	N/A	N/A
CPIJ012329	1.15955	0.00046008	Zinc finger and SCAN domain-containing protein 5 [Source:UniProtKB/TrEMBL;Acc:B0WYE1]		GO:0005634	nucleus	GO:0003676;GO:0008270	nucleic acid binding;zinc ion binding	N/A	N/A	N/A	N/A	N/A	N/A	N/A	N/A	N/A	N/A
CPIJ007178	1.1523	0.00024132	uncharacterized protein [Source:UniProtKB/TrEMBL;Acc:B0WJ49]		N/A	N/A	N/A	N/A	N/A	N/A	N/A	N/A	N/A	N/A	N/A	N/A	N/A	3.-.-.- (Hydrolases.)
CPIJ014294	1.08587	0.0376895	ubiquitin specific protease 2, putative		N/A	N/A	GO:0008233;GO:0036459	peptidase activity;thiol-dependent ubiquitinyl hydrolase activity	GO:0016579;GO:0006508;GO:0006511	protein deubiquitination;proteolysis;ubiquitin-dependent protein catabolic process	N/A	N/A	N/A	N/A	N/A	N/A	N/A	3.4.19.12 (Ubiquitinyl hydrolase 1)
CPIJ001761	1.07453	0.00861298	Ofd1 protein, putative		N/A	N/A	N/A	N/A	N/A	N/A	N/A	N/A	N/A	N/A	N/A	N/A	N/A	N/A
CPIJ000533	0.87956	0.0495866	uncharacterized protein [Source:UniProtKB/TrEMBL;Acc:B0W0G9]		N/A	N/A	N/A	N/A	N/A	N/A	N/A	N/A	N/A	N/A	N/A	N/A	N/A	N/A
CPIJ012331	0.871058	0.00436482	Gastrula zinc finger protein XLCGF8.2DB [Source:UniProtKB/TrEMBL;Acc:B0WYE3]		GO:0005634	nucleus	GO:0003676;GO:0008270	nucleic acid binding;zinc ion binding	N/A	N/A	N/A	N/A	N/A	N/A	N/A	N/A	N/A	N/A
CPIJ002390	0.860681	2.46e-06	Dihydrofolate reductase [Source:UniProtKB/TrEMBL;Acc:B0W600]		N/A	N/A	N/A	N/A	N/A	N/A	N/A	N/A	N/A	N/A	N/A	N/A	N/A	3.1.2.- (Thiolester hydrolases.)
CPIJ006632	0.859648	0.0217599	uncharacterized protein [Source:UniProtKB/TrEMBL;Acc:B0WHC3]		N/A	N/A	GO:0005515	protein binding	N/A	N/A	N/A	N/A	N/A	N/A	N/A	N/A	N/A	N/A
CPIJ014658	0.850979	8.29e-05	uncharacterized protein [Source:UniProtKB/TrEMBL;Acc:B0X823]		GO:0016021;GO:0016020	integral component of membrane;membrane	N/A	N/A	N/A	N/A	N/A	N/A	N/A	N/A	N/A	N/A	N/A	2.3.1.225 (Protein S-acyltransferase)
CPIJ012322	0.794642	0.0672988	Zinc finger protein ZNF780A [Source:UniProtKB/TrEMBL;Acc:B0WYD4]		GO:0005634	nucleus	GO:0003676;GO:0008270	nucleic acid binding;zinc ion binding	N/A	N/A	N/A	N/A	N/A	N/A	N/A	N/A	N/A	N/A
CPIJ001827	0.68237	0.0636069	uncharacterized protein [Source:UniProtKB/TrEMBL;Acc:B0W467]		N/A	N/A	GO:0003676	nucleic acid binding	N/A	N/A	N/A	N/A	N/A	N/A	N/A	N/A	N/A	N/A
CPIJ003897	0.658503	0.0160932	transmembrane protein, putative		GO:0016021;GO:0016020;GO:0005623	integral component of membrane;membrane;obsolete cell	N/A	N/A	GO:0045454	cell redox homeostasis	N/A	N/A	N/A	N/A	N/A	N/A	N/A	5.3.4.1 (Protein disulfide-isomerase)
CPIJ013677	0.64061	0.0250226	sulfatase-modifying factor 1 precursor		N/A	N/A	N/A	N/A	N/A	N/A	N/A	N/A	N/A	N/A	N/A	N/A	N/A	1.8.3.7 (Formylglycine-generating enzyme)
CPIJ018903	0.594764	0.0137715	uncharacterized protein [Source:UniProtKB/TrEMBL;Acc:B0XHJ4]		N/A	N/A	N/A	N/A	N/A	N/A	N/A	N/A	N/A	N/A	N/A	N/A	N/A	3.4.-.- (Acting on peptide bonds (peptidases).)
CPIJ018519	0.569096	0.0636069	uncharacterized protein [Source:UniProtKB/TrEMBL;Acc:B0XG74]		GO:0042025;GO:0000786;GO:0005634	host cell nucleus;nucleosome;nucleus	GO:0003677;GO:0046872	DNA binding;metal ion binding	GO:0006334	nucleosome assembly	N/A	N/A	N/A	N/A	N/A	N/A	N/A	2.3.1.48 (Histone acetyltransferase)
CPIJ012328	0.563719	0.0676364	GLI-Kruppel family member GLI4 [Source:UniProtKB/TrEMBL;Acc:B0WYE0]		GO:0005634	nucleus	GO:0003676;GO:0008270	nucleic acid binding;zinc ion binding	N/A	N/A	N/A	N/A	N/A	N/A	N/A	N/A	N/A	N/A
CPIJ001400	0.55143	0.0364294	gtpase_rho		N/A	N/A	GO:0005525;GO:0003924;GO:0000166	GTP binding;GTPase activity;nucleotide binding	GO:0007264	small GTPase mediated signal transduction	N/A	N/A	N/A	N/A	N/A	N/A	N/A	N/A
CPIJ017940	0.544299	0.0376895	ovarian tumor protein		N/A	N/A	N/A	N/A	N/A	N/A	N/A	N/A	N/A	N/A	N/A	N/A	N/A	N/A
CPIJ017944	0.525145	0.0004944	uncharacterized protein [Source:UniProtKB/TrEMBL;Acc:B0XEJ7]		N/A	N/A	N/A	N/A	N/A	N/A	N/A	N/A	N/A	N/A	N/A	N/A	N/A	N/A
CPIJ009697	0.523857	0.0495866	Glutathione synthetase [Source:UniProtKB/TrEMBL;Acc:B0WSC1]		N/A	N/A	GO:0005524;GO:0043295;GO:0004363;GO:0016874;GO:0000287;GO:0046872;GO:0000166;GO:0042803	ATP binding;glutathione binding;glutathione synthase activity;ligase activity;magnesium ion binding;metal ion binding;nucleotide binding;protein homodimerization activity	GO:0006750	glutathione biosynthetic process	N/A	N/A	N/A	N/A	N/A	N/A	6.3.2.3 (Glutathione synthase)	6.3.2.3 (Glutathione synthase)
CPIJ016769	0.449852	0.00333775	Tropomodulin [Source:UniProtKB/TrEMBL;Acc:B0XBH8]		N/A	N/A	GO:0005523	tropomyosin binding	GO:0051694	pointed-end actin filament capping	N/A	N/A	N/A	N/A	N/A	N/A	N/A	N/A
CPIJ018721	0.395065	0.0376895	uncharacterized protein [Source:UniProtKB/TrEMBL;Acc:B0XGT7]		N/A	N/A	N/A	N/A	N/A	N/A	N/A	N/A	N/A	N/A	N/A	N/A	N/A	N/A
CPIJ018518	0.387471	0.0928668	enoki mushroom		GO:0005634	nucleus	GO:0004402	histone acetyltransferase activity	GO:0016573;GO:0006355	histone acetylation;regulation of transcription, DNA-templated	N/A	N/A	N/A	N/A	N/A	N/A	N/A	2.3.1.48 (Histone acetyltransferase)
CPIJ015114	0.194924	0.0376895	uncharacterized protein [Source:UniProtKB/TrEMBL;Acc:B0X6V5]		N/A	N/A	N/A	N/A	N/A	N/A	N/A	N/A	N/A	N/A	N/A	N/A	N/A	N/A
CPIJ003099	0.164006	0.0228492	Ribosomal protein S27a [Source:UniProtKB/TrEMBL;Acc:B0W701]		GO:0005840	ribosome	GO:0005515;GO:0003735	protein binding;structural constituent of ribosome	GO:0006412	translation	N/A	N/A	N/A	N/A	N/A	N/A	N/A	N/A

### Sheet: 5_dpf_lower
#Table S3. Genes differentially expressed in Culex quinquefasciatus 5 d post feeding on a canary infected with Plasmodium relictum compared to mosquitoes that fed on an uninfected bird. Sets are separated into genes that had higher and lower expression rates in the infected group. Gene product description and function information was retrieved from VectoBase (https://vectorbase.org/vectorbase/app…
Gene ID	log2FoldChange	padj	Product Description	Computed GO Component IDs	Computed GO Components	Computed GO Function IDs	Computed GO Functions	Computed GO Process IDs	Computed GO Processes	Curated GO Component IDs	Curated GO Components	Curated GO Function IDs	Curated GO Functions	Curated GO Process IDs	Curated GO Processes	EC numbers	EC numbers from OrthoMCL
CPIJ020318	-4.81481	0.0187301	uncharacterized protein [Source:UniProtKB/TrEMBL;Acc:B0XLS0]	N/A	N/A	GO:0003700	DNA-binding transcription factor activity	GO:0006355	regulation of transcription, DNA-templated	N/A	N/A	N/A	N/A	N/A	N/A	N/A	N/A
CPIJ010933	-4.63898	0.00333775	uncharacterized protein [Source:UniProtKB/TrEMBL;Acc:B0WU37]	N/A	N/A	N/A	N/A	N/A	N/A	N/A	N/A	N/A	N/A	N/A	N/A	N/A	N/A
CPIJ006703	-2.97216	0.000762824	uncharacterized protein [Source:UniProtKB/TrEMBL;Acc:B0WHS7]	GO:0016021;GO:0016020	integral component of membrane;membrane	N/A	N/A	N/A	N/A	N/A	N/A	N/A	N/A	N/A	N/A	N/A	N/A
CPIJ001970	-2.13022	0.000154257	organic anion transporter, putative	GO:0016021;GO:0016020	integral component of membrane;membrane	GO:0005515	protein binding	GO:0055085	transmembrane transport	N/A	N/A	N/A	N/A	N/A	N/A	N/A	2.4.1.- (Hexosyltransferases.)
CPIJ018899	-2.11175	0.0160932	WW domain-containing protein 1 [Source:UniProtKB/TrEMBL;Acc:B0XHJ0]	N/A	N/A	GO:0005515	protein binding	N/A	N/A	N/A	N/A	N/A	N/A	N/A	N/A	N/A	N/A
CPIJ007162	-2.05777	0.0044675	unspecified product	N/A	N/A	GO:0008745;GO:0042834;GO:0008270	N-acetylmuramoyl-L-alanine amidase activity;peptidoglycan binding;zinc ion binding	GO:0045087;GO:0009253	innate immune response;peptidoglycan catabolic process	N/A	N/A	N/A	N/A	N/A	N/A	N/A	3.5.1.28 (N-acetylmuramoyl-L-alanine amidase)
CPIJ011110	-1.97621	0.010596	Sinuous [Source:UniProtKB/TrEMBL;Acc:B0WVP6]	GO:0016021;GO:0016020	integral component of membrane;membrane	N/A	N/A	N/A	N/A	N/A	N/A	N/A	N/A	N/A	N/A	N/A	N/A
CPIJ002356	-1.69659	0.063593	Band 4.1-like protein 4A [Source:UniProtKB/TrEMBL;Acc:B0W5W6]	GO:0005856	cytoskeleton	N/A	N/A	N/A	N/A	N/A	N/A	N/A	N/A	N/A	N/A	N/A	3.1.3.16 (Protein-serine/threonine phosphatase)
CPIJ003431	-1.14085	0.0949058	uncharacterized protein [Source:UniProtKB/TrEMBL;Acc:B0W917]	GO:0016021;GO:0016020;GO:0005886	integral component of membrane;membrane;plasma membrane	GO:0005509	calcium ion binding	GO:0007155;GO:0007156	cell adhesion;homophilic cell adhesion via plasma membrane adhesion molecules	N/A	N/A	N/A	N/A	N/A	N/A	N/A	N/A
CPIJ006712	-0.795114	0.00291953	uncharacterized protein [Source:UniProtKB/TrEMBL;Acc:B0WHT6]	N/A	N/A	GO:0008124	4-alpha-hydroxytetrahydrobiopterin dehydratase activity	GO:0006729	tetrahydrobiopterin biosynthetic process	N/A	N/A	N/A	N/A	N/A	N/A	4.2.1.96 (4a-hydroxytetrahydrobiopterin dehydratase)	4.2.1.96 (4a-hydroxytetrahydrobiopterin dehydratase)
CPIJ002574	-0.748055	0.0301625	uncharacterized protein [Source:UniProtKB/TrEMBL;Acc:B0W7F9]	GO:0016021;GO:0016020	integral component of membrane;membrane	GO:0005216;GO:0005515	ion channel activity;protein binding	GO:0034220;GO:0006811	ion transmembrane transport;ion transport	N/A	N/A	N/A	N/A	N/A	N/A	N/A	N/A
CPIJ006702	-0.711689	0.0376895	26S proteasome non-ATPase regulatory subunit 1 [Source:UniProtKB/TrEMBL;Acc:B0WHS6]	GO:0022624;GO:0000502;GO:0008540	proteasome accessory complex;proteasome complex;proteasome regulatory particle, base subcomplex	GO:0030234	enzyme regulator activity	GO:0050790;GO:0042176	regulation of catalytic activity;regulation of protein catabolic process	N/A	N/A	N/A	N/A	N/A	N/A	N/A	3.4.25.1 (Proteasome endopeptidase complex)
CPIJ011236	-0.479369	0.0949058	Phosphatidylinositol 3-kinase regulatory subunit [Source:UniProtKB/TrEMBL;Acc:B0WWZ6]	N/A	N/A	GO:0016301;GO:0046872	kinase activity;metal ion binding	GO:0035556;GO:0016310;GO:0007165	intracellular signal transduction;phosphorylation;signal transduction	N/A	N/A	N/A	N/A	N/A	N/A	N/A	N/A
CPIJ017086	-0.434206	0.0160526	uncharacterized protein [Source:UniProtKB/TrEMBL;Acc:B0XCS2]	GO:1990423	RZZ complex	N/A	N/A	GO:0007093	mitotic cell cycle checkpoint	N/A	N/A	N/A	N/A	N/A	N/A	N/A	N/A
CPIJ007153	-0.397449	0.0208431	Carbamoyl-phosphate synthase large chain [Source:UniProtKB/TrEMBL;Acc:B0WJ24]	N/A	N/A	GO:0005524;GO:0016597;GO:0004070;GO:0004088;GO:0016743;GO:0016787;GO:0016810;GO:0016812;GO:0046872;GO:0000166	ATP binding;amino acid binding;aspartate carbamoyltransferase activity;carbamoyl-phosphate synthase (glutamine-hydrolyzing) activity;carboxyl- or carbamoyltransferase activity;hydrolase activity;hydrolase activity, acting on carbon-nitrogen (but not peptide) bonds;hydrolase activity, acting on carbo	GO:0006207;GO:0006520;GO:0006541;GO:0006807	'de novo' pyrimidine nucleobase biosynthetic process;cellular amino acid metabolic process;glutamine metabolic process;nitrogen compound metabolic process	N/A	N/A	N/A	N/A	N/A	N/A	2.1.3.2 (Aspartate carbamoyltransferase);3.5.2.3 (Dihydroorotase);6.3.5.5 (Carbamoyl-phosphate synthase (glutamine-hydrolyzing))	6.3.5.5 (Carbamoyl-phosphate synthase (glutamine-hydrolyzing))
CPIJ012664	-0.384166	0.00687895	uncharacterized protein [Source:UniProtKB/TrEMBL;Acc:B0WZZ1]	N/A	N/A	N/A	N/A	N/A	N/A	N/A	N/A	N/A	N/A	N/A	N/A	N/A	N/A
CPIJ002352	-0.379136	0.0132979	Cationic amino acid transporter [Source:UniProtKB/TrEMBL;Acc:B0W5W2]	GO:0016021;GO:0016020	integral component of membrane;membrane	GO:0022857	transmembrane transporter activity	GO:0055085	transmembrane transport	N/A	N/A	N/A	N/A	N/A	N/A	N/A	2.7.4.6 (Nucleoside-diphosphate kinase)
CPIJ009921	-0.355581	0.0312439	uncharacterized protein [Source:UniProtKB/TrEMBL;Acc:B0WSV1]	N/A	N/A	GO:0005515	protein binding	N/A	N/A	N/A	N/A	N/A	N/A	N/A	N/A	N/A	N/A
CPIJ000422	-0.33545	0.000762824	Toucan [Source:UniProtKB/TrEMBL;Acc:B0W058]	N/A	N/A	N/A	N/A	N/A	N/A	N/A	N/A	N/A	N/A	N/A	N/A	N/A	2.7.11.1 (Non-specific serine/threonine protein kinase)
CPIJ007851	-0.327275	0.0818489	Transcription factor SOX-19 [Source:UniProtKB/TrEMBL;Acc:B0WKD7]	GO:0005634	nucleus	GO:0003677	DNA binding	GO:0006355	regulation of transcription, DNA-templated	N/A	N/A	N/A	N/A	N/A	N/A	N/A	N/A
CPIJ005681	-0.314167	0.0676364	Phosphoglucomutase [Source:UniProtKB/TrEMBL;Acc:B0WEU6]	N/A	N/A	GO:0016868;GO:0000287;GO:0046872	intramolecular transferase activity, phosphotransferases;magnesium ion binding;metal ion binding	GO:0005975;GO:0071704	carbohydrate metabolic process;organic substance metabolic process	N/A	N/A	N/A	N/A	N/A	N/A	5.4.2.10 (Phosphoglucosamine mutase)	5.4.2.10 (Phosphoglucosamine mutase)
CPIJ018502	-0.307863	0.051593	uncharacterized protein [Source:UniProtKB/TrEMBL;Acc:B0XG69]	N/A	N/A	N/A	N/A	N/A	N/A	N/A	N/A	N/A	N/A	N/A	N/A	N/A	2.1.1.43 (Transferred entry: 2.1.1.354)
CPIJ010643	-0.298253	0.0499603	uncharacterized protein [Source:UniProtKB/TrEMBL;Acc:B0WTJ3]	GO:0005634	nucleus	GO:0003676;GO:0008270	nucleic acid binding;zinc ion binding	N/A	N/A	N/A	N/A	N/A	N/A	N/A	N/A	N/A	N/A
CPIJ013054	-0.28344	0.0596159	Nuclear cap-binding protein subunit 1 [Source:UniProtKB/TrEMBL;Acc:B0X1G0]	GO:0005846	nuclear cap binding complex	GO:0003723;GO:0000339;GO:0005515	RNA binding;RNA cap binding;protein binding	GO:0016070;GO:0045292;GO:0051028	RNA metabolic process;mRNA cis splicing, via spliceosome;mRNA transport	N/A	N/A	N/A	N/A	N/A	N/A	N/A	N/A
CPIJ017502	-0.243265	0.0989604	Ubiquitin protein [Source:UniProtKB/TrEMBL;Acc:B0XDL4]	N/A	N/A	GO:0046872;GO:0016740;GO:0061630;GO:0008270	metal ion binding;transferase activity;ubiquitin protein ligase activity;zinc ion binding	GO:0016567;GO:0071596	protein ubiquitination;ubiquitin-dependent protein catabolic process via the N-end rule pathway	N/A	N/A	N/A	N/A	N/A	N/A	N/A	2.3.2.27 (RING-type E3 ubiquitin transferase)
CPIJ007788	-0.17897	0.063593	Bleomycin hydrolase [Source:UniProtKB/TrEMBL;Acc:B0WKQ7]	GO:0005737	cytoplasm	GO:0004197;GO:0016787	cysteine-type endopeptidase activity;hydrolase activity	GO:0006508	proteolysis	N/A	N/A	N/A	N/A	N/A	N/A	N/A	3.4.22.40 (Bleomycin hydrolase)
CPIJ008634	-0.17866	0.0676364	52K active chromatin boundary protein [Source:UniProtKB/TrEMBL;Acc:B0WNB8]	N/A	N/A	GO:0003723;GO:0003676	RNA binding;nucleic acid binding	N/A	N/A	N/A	N/A	N/A	N/A	N/A	N/A	N/A	N/A
