## Supplementary material for "Transcriptional response of individual Hawaiian *Culex quinquefasciatus* mosquitoes to the avian malaria parasite *Plasmodium relictum*": Table S4

### Sheet: 5dpf_higher_biol
#Table S4. Significantly enriched Gene Ontology terms among differently expressed genes in Culex quinquefasciatus 5 d post feeding on a canary infected with Plasmodium relictum compared to mosquitoes that fed on an uninfected canary. Sets are separated into genes that had higher and lower expression rates in the infected group. We analyzed biological processes and molecular function GO terms in V…
ID	Name	Bgd count	Result count	Result gene list	Pct of bgd	Fold enrichment	Odds ratio	P-value	﻿Benjamini and Hochberg false discovery rate
GO:1902476	chloride transmembrane transport	15	2	CPIJ003194,CPIJ003195,	13.3	61.2	75.6	0.00047292	0.0449272
GO:0006821	chloride transport	15	2	CPIJ003194,CPIJ003195,	13.3	61.2	75.6	0.00047292	0.0449272
GO:0098661	inorganic anion transmembrane transport	28	2	CPIJ003194,CPIJ003195,	7.1	32.78	37.76	0.00167287	0.0592036
GO:0051694	pointed-end actin filament capping	1	1	CPIJ016769,	100	458.97	inf	0.00217881	0.0592036
GO:0032469	endoplasmic reticulum calcium ion homeostasis	1	1	CPIJ004839,	100	458.97	inf	0.00217881	0.0592036
GO:0006325	chromatin organization	120	3	CPIJ012377,CPIJ018518,CPIJ018519,	2.5	11.47	12.98	0.0022009	0.0592036
GO:0015698	inorganic anion transport	33	2	CPIJ003194,CPIJ003195,	6.1	27.82	31.66	0.002321	0.0592036
GO:0098656	anion transmembrane transport	39	2	CPIJ003194,CPIJ003195,	5.1	23.54	26.51	0.00323107	0.0592036
GO:0006334	nucleosome assembly	40	2	CPIJ012377,CPIJ018519,	5	22.95	25.81	0.00339655	0.0592036
GO:0031497	chromatin assembly	40	2	CPIJ012377,CPIJ018519,	5	22.95	25.81	0.00339655	0.0592036
GO:0006333	chromatin assembly or disassembly	42	2	CPIJ012377,CPIJ018519,	4.8	21.86	24.52	0.00373917	0.0592036
GO:0034728	nucleosome organization	42	2	CPIJ012377,CPIJ018519,	4.8	21.86	24.52	0.00373917	0.0592036
GO:0065004	protein-DNA complex assembly	46	2	CPIJ012377,CPIJ018519,	4.3	19.96	22.28	0.00447067	0.0653406
GO:0071824	protein-DNA complex subunit organization	48	2	CPIJ012377,CPIJ018519,	4.2	19.12	21.31	0.00485928	0.0659474
GO:0019184	nonribosomal peptide biosynthetic process	3	1	CPIJ009697,	33.3	152.99	237.12	0.0065227	0.077457
GO:0006750	glutathione biosynthetic process	3	1	CPIJ009697,	33.3	152.99	237.12	0.0065227	0.077457
GO:0065008	regulation of biological quality	185	3	CPIJ003897,CPIJ004839,CPIJ016769,	1.6	7.44	8.3	0.00740102	0.0827173
GO:0006323	DNA packaging	64	2	CPIJ012377,CPIJ018519,	3.1	14.34	15.79	0.00849975	0.0897196
GO:0019725	cellular homeostasis	72	2	CPIJ003897,CPIJ004839,	2.8	12.75	13.98	0.0106613	0.0899873
GO:0051276	chromosome organization	215	3	CPIJ012377,CPIJ018518,CPIJ018519,	1.4	6.4	7.11	0.0111465	0.0899873
GO:0098660	inorganic ion transmembrane transport	223	3	CPIJ003194,CPIJ003195,CPIJ004839,	1.3	6.17	6.85	0.0123001	0.0899873
GO:0030834	regulation of actin filament depolymerization	6	1	CPIJ016769,	16.7	76.49	94.83	0.0130043	0.0899873
GO:0030835	negative regulation of actin filament depolymerization	6	1	CPIJ016769,	16.7	76.49	94.83	0.0130043	0.0899873
GO:0043242	negative regulation of protein-containing complex disassembly	6	1	CPIJ016769,	16.7	76.49	94.83	0.0130043	0.0899873
GO:0051693	actin filament capping	6	1	CPIJ016769,	16.7	76.49	94.83	0.0130043	0.0899873
GO:1901879	regulation of protein depolymerization	6	1	CPIJ016769,	16.7	76.49	94.83	0.0130043	0.0899873
GO:1901880	negative regulation of protein depolymerization	6	1	CPIJ016769,	16.7	76.49	94.83	0.0130043	0.0899873
GO:0006820	anion transport	86	2	CPIJ003194,CPIJ003195,	2.3	10.67	11.64	0.0149617	0.0899873
GO:0032272	negative regulation of protein polymerization	7	1	CPIJ016769,	14.3	65.57	79.02	0.0151558	0.0899873
GO:0043244	regulation of protein-containing complex disassembly	7	1	CPIJ016769,	14.3	65.57	79.02	0.0151558	0.0899873
GO:0031333	negative regulation of protein-containing complex assembly	7	1	CPIJ016769,	14.3	65.57	79.02	0.0151558	0.0899873
GO:0030837	negative regulation of actin filament polymerization	7	1	CPIJ016769,	14.3	65.57	79.02	0.0151558	0.0899873
GO:1902904	negative regulation of supramolecular fiber organization	8	1	CPIJ016769,	12.5	57.37	67.72	0.0173027	0.0996215

### Sheet: 5dpf_higher_mol
#Table S4. Significantly enriched Gene Ontology terms among differently expressed genes in Culex quinquefasciatus 5 d post feeding on a canary infected with Plasmodium relictum compared to mosquitoes that fed on an uninfected canary. Sets are separated into genes that had higher and lower expression rates in the infected group. We analyzed biological processes and molecular function GO terms in V…
ID	Name	Bgd count	Result count	Result gene list	Pct of bgd	Fold enrichment	Odds ratio	P-value	﻿Benjamini and Hochberg false discovery rate
GO:0005254	chloride channel activity	11	2	CPIJ003194,CPIJ003195,	18.2	83.45	109.23	0.00024906	0.015222
GO:0005253	anion channel activity	12	2	CPIJ003194,CPIJ003195,	16.7	76.49	98.3	0.00029847	0.015222
GO:0015108	chloride transmembrane transporter activity	15	2	CPIJ003194,CPIJ003195,	13.3	61.2	75.6	0.00047292	0.0160792
GO:1900750	oligopeptide binding	1	1	CPIJ009697,	100	458.97	inf	0.00217881	0.0278368
GO:0004363	glutathione synthase activity	1	1	CPIJ009697,	100	458.97	inf	0.00217881	0.0278368
GO:0043295	glutathione binding	1	1	CPIJ009697,	100	458.97	inf	0.00217881	0.0278368
GO:0005523	tropomyosin binding	1	1	CPIJ016769,	100	458.97	inf	0.00217881	0.0278368
GO:0015103	inorganic anion transmembrane transporter activity	32	2	CPIJ003194,CPIJ003195,	6.3	28.69	32.72	0.00218328	0.0278368
GO:0003676	nucleic acid binding	2275	11	CPIJ001030,CPIJ001827,CPIJ011462,CPIJ012322,CPIJ012324,CPIJ012328,CPIJ012329,CPIJ012331,CPIJ012377,CPIJ012398,CPIJ018519,	0.5	2.22	2.97	0.00605515	0.0665315
GO:0072341	modified amino acid binding	3	1	CPIJ009697,	33.3	152.99	237.12	0.0065227	0.0665315
GO:0030374	nuclear receptor transcription coactivator activity	4	1	CPIJ020272,	25	114.74	158.07	0.00868779	0.0738462
GO:0016881	acid-amino acid ligase activity	4	1	CPIJ009697,	25	114.74	158.07	0.00868779	0.0738462
GO:0008509	anion transmembrane transporter activity	70	2	CPIJ003194,CPIJ003195,	2.9	13.11	14.39	0.0101003	0.0792482
GO:0042803	protein homodimerization activity	6	1	CPIJ009697,	16.7	76.49	94.83	0.0130043	0.0898419
GO:0005216	ion channel activity	234	3	CPIJ003194,CPIJ003195,CPIJ004839,	1.3	5.88	6.52	0.0139953	0.0898419
GO:0022803	passive transmembrane transporter activity	240	3	CPIJ003194,CPIJ003195,CPIJ004839,	1.3	5.74	6.35	0.0149736	0.0898419
GO:0015267	channel activity	240	3	CPIJ003194,CPIJ003195,CPIJ004839,	1.3	5.74	6.35	0.0149736	0.0898419

### Sheet: 5dpf_lower_mol
#Table S4. Significantly enriched Gene Ontology terms among differently expressed genes in Culex quinquefasciatus 5 d post feeding on a canary infected with Plasmodium relictum compared to mosquitoes that fed on an uninfected canary. Sets are separated into genes that had higher and lower expression rates in the infected group. We analyzed biological processes and molecular function GO terms in V…
ID	Name	Bgd count	Result count	Result gene list	Pct of bgd	Fold enrichment	Odds ratio	P-value	﻿Benjamini and Hochberg false discovery rate
GO:0004088	carbamoyl-phosphate synthase (glutamine-hydrolyzing) activity	1	1	CPIJ007153,	100	578.7	inf	0.00172802	0.0682569
GO:0008124	4-alpha-hydroxytetrahydrobiopterin dehydratase activity	1	1	CPIJ006712,	100	578.7	inf	0.00172802	0.0682569
