## Supplementary material for "Transcriptional response of individual Hawaiian *Culex quinquefasciatus* mosquitoes to the avian malaria parasite *Plasmodium relictum*": Table S5

### Sheet: 10_dpf_higher
#Table S5. Genes differentially expressed in Culex quinquefasciatus 10 d post feeding on a canary infected with Plasmodium relictum compared to mosquitoes that fed on an uninfected bird. Sets are separated into genes that had higher and lower expression rates in the infected group. Gene product description and function information was retrieved from VectoBase (https://vectorbase.org/vectorbase/ap…
Gene ID	log2FoldChange	padj	Product Description	Input ID	Computed GO Component IDs	Computed GO Components	Computed GO Function IDs	Computed GO Functions	Computed GO Process IDs	Computed GO Processes	Curated GO Component IDs	Curated GO Components	Curated GO Function IDs	Curated GO Functions	Curated GO Process IDs	Curated GO Processes	EC numbers	EC numbers from OrthoMCL
CPIJ020081	6.43688	0.0463854	Chromo domain protein [Source:UniProtKB/TrEMBL;Acc:B0XLW2]	CPIJ020081	GO:0035267;GO:0016580;GO:0005634	NuA4 histone acetyltransferase complex;Sin3 complex;nucleus	N/A	N/A	GO:0006325;GO:0006355	chromatin organization;regulation of transcription, DNA-templated	N/A	N/A	N/A	N/A	N/A	N/A	N/A	3.1.1.29 (Aminoacyl-tRNA hydrolase)
CPIJ013947	5.93625	0.0913622	uncharacterized protein [Source:UniProtKB/TrEMBL;Acc:B0X4C7]	CPIJ013947	N/A	N/A	N/A	N/A	N/A	N/A	N/A	N/A	N/A	N/A	N/A	N/A	N/A	N/A
CPIJ007361	5.77447	0.0675541	uncharacterized protein [Source:UniProtKB/TrEMBL;Acc:B0WKC9]	CPIJ007361	N/A	N/A	N/A	N/A	N/A	N/A	N/A	N/A	N/A	N/A	N/A	N/A	N/A	N/A
CPIJ040892	5.42062	0.000761952	unspecified product	CPIJ040892	N/A	N/A	N/A	N/A	N/A	N/A	N/A	N/A	N/A	N/A	N/A	N/A	N/A	N/A
CPIJ016593	5.34273	0.0981852	Receptor for activated protein kinase C [Source:UniProtKB/TrEMBL;Acc:B0XBS2]	CPIJ016593	N/A	N/A	GO:0016301;GO:0005515	kinase activity;protein binding	GO:0016310	phosphorylation	N/A	N/A	N/A	N/A	N/A	N/A	N/A	N/A
CPIJ011810	5.08921	0.0176114	Uncharacterized protein (Fragment) (Fragment) [Source:UniProtKB/TrEMBL;Acc:B0WX68]	CPIJ011810	GO:0005576	extracellular region	GO:0030414	peptidase inhibitor activity	GO:0010466	negative regulation of peptidase activity	N/A	N/A	N/A	N/A	N/A	N/A	N/A	N/A
CPIJ001209	4.97438	0.0107907	Autoimmune regulator [Source:UniProtKB/TrEMBL;Acc:B0W2A6]	CPIJ001209	N/A	N/A	GO:0008270	zinc ion binding	N/A	N/A	N/A	N/A	N/A	N/A	N/A	N/A	N/A	N/A
CPIJ019914	4.55588	1.06e-06	glycerol-3-phosphate acyltransferase, putative	CPIJ019914	N/A	N/A	GO:0008374;GO:0016740;GO:0016746	O-acyltransferase activity;transferase activity;transferase activity, transferring acyl groups	GO:0044255	cellular lipid metabolic process	N/A	N/A	N/A	N/A	N/A	N/A	2.3.1.15 (Glycerol-3-phosphate 1-O-acyltransferase)	2.3.1.15 (Glycerol-3-phosphate 1-O-acyltransferase)
CPIJ002275	4.02752	1.76e-07	uncharacterized protein [Source:UniProtKB/TrEMBL;Acc:B0W5F6]	CPIJ002275	N/A	N/A	GO:0046872	metal ion binding	GO:0007275;GO:0015031	multicellular organism development;protein transport	N/A	N/A	N/A	N/A	N/A	N/A	N/A	N/A
CPIJ017172	3.89469	0.024812	uncharacterized protein [Source:UniProtKB/TrEMBL;Acc:B0XCE2]	CPIJ017172	N/A	N/A	GO:0046872	metal ion binding	N/A	N/A	N/A	N/A	N/A	N/A	N/A	N/A	N/A	N/A
CPIJ010933	3.8238	0.0318833	uncharacterized protein [Source:UniProtKB/TrEMBL;Acc:B0WU37]	CPIJ010933	N/A	N/A	N/A	N/A	N/A	N/A	N/A	N/A	N/A	N/A	N/A	N/A	N/A	N/A
CPIJ013657	3.43621	0.071746	uncharacterized protein [Source:UniProtKB/TrEMBL;Acc:B0X365]	CPIJ013657	GO:0005634	nucleus	N/A	N/A	GO:0045892	negative regulation of transcription, DNA-templated	N/A	N/A	N/A	N/A	N/A	N/A	N/A	N/A
CPIJ001207	3.43027	0.0280056	uncharacterized protein [Source:UniProtKB/TrEMBL;Acc:B0W2A4]	CPIJ001207	N/A	N/A	GO:0005515	protein binding	GO:0016567	protein ubiquitination	N/A	N/A	N/A	N/A	N/A	N/A	N/A	N/A
CPIJ016567	3.34567	0.0368045	uncharacterized protein [Source:UniProtKB/TrEMBL;Acc:B0XCP3]	CPIJ016567	N/A	N/A	GO:0003723;GO:0003676	RNA binding;nucleic acid binding	N/A	N/A	N/A	N/A	N/A	N/A	N/A	N/A	N/A	N/A
CPIJ013948	3.13002	0.0850183	uncharacterized protein [Source:UniProtKB/TrEMBL;Acc:B0X4C8]	CPIJ013948	N/A	N/A	N/A	N/A	N/A	N/A	N/A	N/A	N/A	N/A	N/A	N/A	N/A	N/A
CPIJ040890	3.01381	7.65e-08	unspecified product	CPIJ040890	N/A	N/A	GO:0004252	serine-type endopeptidase activity	GO:0006508	proteolysis	N/A	N/A	N/A	N/A	N/A	N/A	N/A	N/A
CPIJ007544	2.95456	0.000498017	uncharacterized protein [Source:UniProtKB/TrEMBL;Acc:B0WLS6]	CPIJ007544	N/A	N/A	GO:0046872;GO:0005515	metal ion binding;protein binding	N/A	N/A	N/A	N/A	N/A	N/A	N/A	N/A	N/A	N/A
CPIJ018998	2.93866	0.0387409	Furrowed [Source:UniProtKB/TrEMBL;Acc:B0XHT7]	CPIJ018998	GO:0016021;GO:0016020	integral component of membrane;membrane	N/A	N/A	N/A	N/A	N/A	N/A	N/A	N/A	N/A	N/A	N/A	N/A
CPIJ006564	1.66896	1.78e-06	Ubiquinone biosynthesis protein COQ4 homolog 1, mitochondrial [Source:UniProtKB/Swiss-Prot;Acc:B0WH96]	CPIJ006564	GO:0031314;GO:0016020;GO:0005743;GO:0005739	extrinsic component of mitochondrial inner membrane;membrane;mitochondrial inner membrane;mitochondrion	N/A	N/A	GO:0006744	ubiquinone biosynthetic process	N/A	N/A	N/A	N/A	N/A	N/A	N/A	N/A
CPIJ000443	1.56759	0.0973472	unspecified product	CPIJ000443	N/A	N/A	N/A	N/A	N/A	N/A	N/A	N/A	N/A	N/A	N/A	N/A	N/A	N/A
CPIJ009234	1.55201	0.000243731	RNA 3'-terminal phosphate cyclase [Source:UniProtKB/TrEMBL;Acc:B0WR10]	CPIJ009234	N/A	N/A	GO:0005524;GO:0003963;GO:0003824;GO:0000166	ATP binding;RNA-3'-phosphate cyclase activity;catalytic activity;nucleotide binding	GO:0006396	RNA processing	N/A	N/A	N/A	N/A	N/A	N/A	N/A	6.5.1.4 (RNA 3'-terminal-phosphate cyclase (ATP))
CPIJ011203	1.48933	7.74e-05	splicing factor U2AF 50 kDa subunit	CPIJ011203	GO:0005634	nucleus	GO:0003723;GO:0003676	RNA binding;nucleic acid binding	GO:0008380;GO:0006397	RNA splicing;mRNA processing	N/A	N/A	N/A	N/A	N/A	N/A	N/A	N/A
CPIJ010892	1.3956	0.0368045	uncharacterized protein [Source:UniProtKB/TrEMBL;Acc:B0WVH0]	CPIJ010892	N/A	N/A	N/A	N/A	GO:0006814	sodium ion transport	N/A	N/A	N/A	N/A	N/A	N/A	N/A	N/A
CPIJ012113	1.24508	0.0241878	Brix domain-containing protein 2 [Source:UniProtKB/TrEMBL;Acc:B0WRY6]	CPIJ012113	N/A	N/A	N/A	N/A	N/A	N/A	N/A	N/A	N/A	N/A	N/A	N/A	N/A	2.1.1.205 (tRNA (cytidine(32)/guanosine(34)-2'-O)-methyltransferase)
CPIJ013481	1.11484	0.0510248	Translation machinery-associated protein 20 [Source:UniProtKB/TrEMBL;Acc:B0WWD5]	CPIJ013481	GO:0005737	cytoplasm	GO:0003723	RNA binding	N/A	N/A	N/A	N/A	N/A	N/A	N/A	N/A	N/A	N/A
CPIJ018790	0.951104	0.0981852	diacylglycerol kinase zeta	CPIJ018790	N/A	N/A	GO:0005524;GO:0003951;GO:0004143;GO:0016301;GO:0000166;GO:0016740	ATP binding;NAD+ kinase activity;diacylglycerol kinase activity;kinase activity;nucleotide binding;transferase activity	GO:0016310;GO:0007205;GO:0007165	phosphorylation;protein kinase C-activating G protein-coupled receptor signaling pathway;signal transduction	N/A	N/A	N/A	N/A	N/A	N/A	2.7.1.107 (Diacylglycerol kinase (ATP))	2.7.1.107 (Diacylglycerol kinase (ATP))
CPIJ014728	0.881887	0.0155314	tRNA modification GTPase GTPBP3, mitochondrial precursor	CPIJ014728	N/A	N/A	GO:0005525;GO:0003924;GO:0000166;GO:0005515	GTP binding;GTPase activity;nucleotide binding;protein binding	GO:0006400;GO:0008033	tRNA modification;tRNA processing	N/A	N/A	N/A	N/A	N/A	N/A	N/A	3.6.-.- (Acting on acid anhydrides.)
CPIJ013804	0.853167	0.0280056	uncharacterized protein [Source:UniProtKB/TrEMBL;Acc:B0X2B1]	CPIJ013804	GO:0005743	mitochondrial inner membrane	GO:0008137	NADH dehydrogenase (ubiquinone) activity	GO:0042773	ATP synthesis coupled electron transport	N/A	N/A	N/A	N/A	N/A	N/A	N/A	1.6.99.3 (NADH dehydrogenase)
CPIJ015396	0.832203	0.000761952	NEDD8-activating enzyme E1 regulatory subunit [Source:UniProtKB/TrEMBL;Acc:B0X7Y7]	CPIJ015396	N/A	N/A	GO:0019781;GO:0008641	NEDD8 activating enzyme activity;ubiquitin-like modifier activating enzyme activity	GO:0045116	protein neddylation	N/A	N/A	N/A	N/A	N/A	N/A	N/A	N/A
CPIJ017444	0.828282	0.0438259	Mitochondrial GTPase 1 [Source:UniProtKB/TrEMBL;Acc:B0XD80]	CPIJ017444	GO:0005743;GO:0005739	mitochondrial inner membrane;mitochondrion	GO:0005525;GO:0000166	GTP binding;nucleotide binding	N/A	N/A	N/A	N/A	N/A	N/A	N/A	N/A	N/A	3.6.5.1 (Heterotrimeric G-protein GTPase)
CPIJ012136	0.790572	0.0179088	uncharacterized protein [Source:UniProtKB/TrEMBL;Acc:B0X024]	CPIJ012136	GO:1990745;GO:0005829	EARP complex;cytosol	N/A	N/A	GO:0032456;GO:0042147	endocytic recycling;retrograde transport, endosome to Golgi	N/A	N/A	N/A	N/A	N/A	N/A	N/A	N/A
CPIJ011376	0.688267	0.0590121	uncharacterized protein [Source:UniProtKB/TrEMBL;Acc:B0WW42]	CPIJ011376	N/A	N/A	N/A	N/A	N/A	N/A	N/A	N/A	N/A	N/A	N/A	N/A	N/A	N/A
CPIJ019590	0.60515	0.0913622	Predicted protein [Source:UniProtKB/TrEMBL;Acc:B0XJJ9]	CPIJ019590	N/A	N/A	GO:0003676;GO:0008270	nucleic acid binding;zinc ion binding	N/A	N/A	N/A	N/A	N/A	N/A	N/A	N/A	N/A	N/A
CPIJ001362	0.486856	0.0280056	Amidase [Source:UniProtKB/TrEMBL;Acc:B0W356]	CPIJ001362	N/A	N/A	N/A	N/A	N/A	N/A	N/A	N/A	N/A	N/A	N/A	N/A	6.3.5.7 (Glutaminyl-tRNA synthase (glutamine-hydrolyzing))	6.3.5.7 (Glutaminyl-tRNA synthase (glutamine-hydrolyzing))
CPIJ016808	0.456178	0.0699768	Ribosome biogenesis protein [Source:UniProtKB/TrEMBL;Acc:B0XC09]	CPIJ016808	N/A	N/A	GO:0005525	GTP binding	GO:0042254	ribosome biogenesis	N/A	N/A	N/A	N/A	N/A	N/A	N/A	3.6.4.6 (Vesicle-fusing ATPase)
CPIJ014605	0.360341	0.0752018	Glutamate dehydrogenase [Source:UniProtKB/TrEMBL;Acc:B0X5C8]	CPIJ014605	N/A	N/A	GO:0016491;GO:0016639	oxidoreductase activity;oxidoreductase activity, acting on the CH-NH2 group of donors, NAD or NADP as acceptor	GO:0006520;GO:0055114	cellular amino acid metabolic process;oxidation-reduction process	N/A	N/A	N/A	N/A	N/A	N/A	N/A	1.4.1.4 (Glutamate dehydrogenase (NADP(+)))
CPIJ003971	0.207509	0.0280056	Cyclin [Source:UniProtKB/TrEMBL;Acc:B0WAB9]	CPIJ003971	GO:0042025	host cell nucleus	GO:0016538	cyclin-dependent protein serine/threonine kinase regulator activity	GO:0006357	regulation of transcription by RNA polymerase II	N/A	N/A	N/A	N/A	N/A	N/A	N/A	2.7.1.- (Phosphotransferases with an alcohol group as acceptor.)

### Sheet: 10_dpf_lower
#Table S5. Genes differentially expressed in Culex quinquefasciatus 10 d post feeding on a canary infected with Plasmodium relictum compared to mosquitoes that fed on an uninfected bird. Sets are separated into genes that had higher and lower expression rates in the infected group. Gene product description and function information was retrieved from VectoBase (https://vectorbase.org/vectorbase/ap…
Gene ID	log2FoldChange	padj	Product Description	Input ID	Computed GO Component IDs	Computed GO Components	Computed GO Function IDs	Computed GO Functions	Computed GO Process IDs	Computed GO Processes	Curated GO Component IDs	Curated GO Components	Curated GO Function IDs	Curated GO Functions	Curated GO Process IDs	Curated GO Processes	EC numbers	EC numbers from OrthoMCL
CPIJ016390	-5.63957	0.0368045	Juvenile hormone-inducible protein, putative	CPIJ016390	N/A	N/A	N/A	N/A	N/A	N/A	N/A	N/A	N/A	N/A	N/A	N/A	2.7.1.222 (4-hydroxytryptamine kinase)	2.7.1.222 (4-hydroxytryptamine kinase)
CPIJ017784	-5.26878	0.0280056	Serpin B8 [Source:UniProtKB/TrEMBL;Acc:B0XE35]	CPIJ017784	GO:0005615	extracellular space	N/A	N/A	N/A	N/A	N/A	N/A	N/A	N/A	N/A	N/A	N/A	N/A
CPIJ012021	-5.04662	0.0343058	60S ribosomal protein L18 [Source:UniProtKB/TrEMBL;Acc:B0WY16]	CPIJ012021	GO:0005840	ribosome	GO:0003735	structural constituent of ribosome	GO:0006412	translation	N/A	N/A	N/A	N/A	N/A	N/A	N/A	N/A
CPIJ016134	-3.91445	0.0490082	Ubiquitin carboxyl-terminal hydrolase 64E [Source:UniProtKB/TrEMBL;Acc:B0XBA5]	CPIJ016134	N/A	N/A	GO:0016787;GO:0036459	hydrolase activity;thiol-dependent ubiquitinyl hydrolase activity	GO:0016579;GO:0006511	protein deubiquitination;ubiquitin-dependent protein catabolic process	N/A	N/A	N/A	N/A	N/A	N/A	N/A	3.4.19.12 (Ubiquitinyl hydrolase 1)
CPIJ002530	-3.40618	0.0495899	uncharacterized protein [Source:UniProtKB/TrEMBL;Acc:B0W665]	CPIJ002530	N/A	N/A	N/A	N/A	N/A	N/A	N/A	N/A	N/A	N/A	N/A	N/A	N/A	N/A
CPIJ010312	-3.31897	0.000644829	uncharacterized protein [Source:UniProtKB/TrEMBL;Acc:B0WUL3]	CPIJ010312	N/A	N/A	N/A	N/A	N/A	N/A	N/A	N/A	N/A	N/A	N/A	N/A	2.7.1.222 (4-hydroxytryptamine kinase)	2.7.1.222 (4-hydroxytryptamine kinase)
CPIJ001849	-3.12282	0.000871616	Venom allergen [Source:UniProtKB/TrEMBL;Acc:B0W489]	CPIJ001849	N/A	N/A	N/A	N/A	N/A	N/A	N/A	N/A	N/A	N/A	N/A	N/A	N/A	N/A
CPIJ014272	-2.87506	1.58e-19	uncharacterized protein [Source:UniProtKB/TrEMBL;Acc:B0X587]	CPIJ014272	GO:0016021;GO:0016020	integral component of membrane;membrane	N/A	N/A	N/A	N/A	N/A	N/A	N/A	N/A	N/A	N/A	N/A	N/A
CPIJ018017	-2.77904	0.028622	F-box only protein 28 [Source:UniProtKB/TrEMBL;Acc:B0XEW2]	CPIJ018017	N/A	N/A	GO:0005515	protein binding	N/A	N/A	N/A	N/A	N/A	N/A	N/A	N/A	N/A	N/A
CPIJ009078	-2.45464	0.00347399	uncharacterized protein [Source:UniProtKB/TrEMBL;Acc:B0WQH7]	CPIJ009078	GO:0005576	extracellular region	GO:0008061	chitin binding	GO:0006030	chitin metabolic process	N/A	N/A	N/A	N/A	N/A	N/A	N/A	N/A
CPIJ003585	-2.38655	0.0368045	uncharacterized protein [Source:UniProtKB/TrEMBL;Acc:B0W969]	CPIJ003585	GO:0016021;GO:0016020	integral component of membrane;membrane	N/A	N/A	N/A	N/A	N/A	N/A	N/A	N/A	N/A	N/A	N/A	N/A
CPIJ008946	-2.10478	0.0241878	Sugar transporter [Source:UniProtKB/TrEMBL;Acc:B0WPL0]	CPIJ008946	GO:0016021;GO:0016020	integral component of membrane;membrane	GO:0022857	transmembrane transporter activity	GO:0008643;GO:0055085	carbohydrate transport;transmembrane transport	N/A	N/A	N/A	N/A	N/A	N/A	N/A	N/A
CPIJ006717	-2.00713	0.0368045	uncharacterized protein [Source:UniProtKB/TrEMBL;Acc:B0WK58]	CPIJ006717	N/A	N/A	N/A	N/A	N/A	N/A	N/A	N/A	N/A	N/A	N/A	N/A	N/A	N/A
CPIJ019124	-1.92595	0.0981852	uncharacterized protein [Source:UniProtKB/TrEMBL;Acc:B0XI74]	CPIJ019124	N/A	N/A	GO:0005509;GO:0005515	calcium ion binding;protein binding	N/A	N/A	N/A	N/A	N/A	N/A	N/A	N/A	N/A	N/A
CPIJ001896	-1.83619	0.0752018	unspecified product	CPIJ001896	N/A	N/A	GO:0005509	calcium ion binding	GO:0030178	negative regulation of Wnt signaling pathway	N/A	N/A	N/A	N/A	N/A	N/A	N/A	N/A
CPIJ010732	-1.81774	0.0368045	Leucine-rich transmembrane protein [Source:UniProtKB/TrEMBL;Acc:B0WUD3]	CPIJ010732	GO:0016021;GO:0016020	integral component of membrane;membrane	GO:0005515	protein binding	N/A	N/A	N/A	N/A	N/A	N/A	N/A	N/A	N/A	N/A
CPIJ009753	-1.78207	0.0612851	Elongation factor 1 alpha [Source:UniProtKB/TrEMBL;Acc:B0WQT4]	CPIJ009753	N/A	N/A	GO:0003746	translation elongation factor activity	GO:0006414	translational elongation	N/A	N/A	N/A	N/A	N/A	N/A	N/A	N/A
CPIJ014102	-1.74049	0.0310855	Synaptic vesicle protein [Source:UniProtKB/TrEMBL;Acc:B0X4T6]	CPIJ014102	GO:0016021;GO:0016020	integral component of membrane;membrane	GO:0022857	transmembrane transporter activity	GO:0055085	transmembrane transport	N/A	N/A	N/A	N/A	N/A	N/A	N/A	N/A
CPIJ005417	-1.73226	0.0590121	Synaptic vesicle glycoprotein 2C [Source:UniProtKB/TrEMBL;Acc:B0WDR9]	CPIJ005417	GO:0016021;GO:0016020	integral component of membrane;membrane	GO:0022857	transmembrane transporter activity	GO:0055085	transmembrane transport	N/A	N/A	N/A	N/A	N/A	N/A	N/A	2.7.7.6 (DNA-directed RNA polymerase)
CPIJ018704	-1.71729	0.0490082	Transmembrane protein 104 [Source:UniProtKB/TrEMBL;Acc:B0XHE2]	CPIJ018704	GO:0016021;GO:0016020	integral component of membrane;membrane	N/A	N/A	N/A	N/A	N/A	N/A	N/A	N/A	N/A	N/A	N/A	N/A
CPIJ017566	-1.67099	0.0670351	Synaptic vesicle protein [Source:UniProtKB/TrEMBL;Acc:B0XE92]	CPIJ017566	GO:0016021;GO:0016020	integral component of membrane;membrane	GO:0022857	transmembrane transporter activity	GO:0055085	transmembrane transport	N/A	N/A	N/A	N/A	N/A	N/A	N/A	N/A
CPIJ006844	-1.61191	0.0438259	uncharacterized protein [Source:UniProtKB/TrEMBL;Acc:B0WI58]	CPIJ006844	N/A	N/A	GO:0005085	guanyl-nucleotide exchange factor activity	GO:0007264	small GTPase mediated signal transduction	N/A	N/A	N/A	N/A	N/A	N/A	N/A	N/A
CPIJ017440	-1.54399	0.0490829	Mfs transporter [Source:UniProtKB/TrEMBL;Acc:B0XD15]	CPIJ017440	GO:0016021;GO:0016020	integral component of membrane;membrane	GO:0022857	transmembrane transporter activity	GO:0055085	transmembrane transport	N/A	N/A	N/A	N/A	N/A	N/A	N/A	N/A
CPIJ004317	-1.4795	0.0636131	Fasciclin ii [Source:UniProtKB/TrEMBL;Acc:B0WB75]	CPIJ004317	GO:0016021;GO:0016020	integral component of membrane;membrane	GO:0005515	protein binding	GO:0007155	cell adhesion	N/A	N/A	N/A	N/A	N/A	N/A	N/A	N/A
CPIJ007721	-1.36092	0.0107907	Putative uncharacterized protein [Source:UniProtKB/TrEMBL;Acc:B0WN98]	CPIJ007721	N/A	N/A	N/A	N/A	N/A	N/A	N/A	N/A	N/A	N/A	N/A	N/A	N/A	N/A
CPIJ018019	-1.31829	0.0387409	uncharacterized protein [Source:UniProtKB/TrEMBL;Acc:B0XEW4]	CPIJ018019	N/A	N/A	GO:0005515;GO:0008270	protein binding;zinc ion binding	N/A	N/A	N/A	N/A	N/A	N/A	N/A	N/A	N/A	N/A
CPIJ012476	-1.21319	0.0368045	uncharacterized protein [Source:UniProtKB/TrEMBL;Acc:B0WYW6]	CPIJ012476	GO:0016021;GO:0016020	integral component of membrane;membrane	N/A	N/A	N/A	N/A	N/A	N/A	N/A	N/A	N/A	N/A	N/A	N/A
CPIJ003140	-1.06152	0.0569308	Diphosphomevalonate decarboxylase [Source:UniProtKB/TrEMBL;Acc:B0W7P4]	CPIJ003140	GO:0005829	cytosol	GO:0005524;GO:0016831;GO:0004163;GO:0016829;GO:0000166	ATP binding;carboxy-lyase activity;diphosphomevalonate decarboxylase activity;lyase activity;nucleotide binding	GO:0006695;GO:0008203;GO:0019287;GO:0008299;GO:0006629;GO:0006694;GO:0008202;GO:0016126	cholesterol biosynthetic process;cholesterol metabolic process;isopentenyl diphosphate biosynthetic process, mevalonate pathway;isoprenoid biosynthetic process;lipid metabolic process;steroid biosynthetic process;steroid metabolic process;sterol biosynthetic process	N/A	N/A	N/A	N/A	N/A	N/A	4.1.1.33 (Diphosphomevalonate decarboxylase)	4.1.1.33 (Diphosphomevalonate decarboxylase)
CPIJ014626	-1.02069	0.0973472	hyperpolarization activated cyclic nucleotide-gated potassium channel, putative	CPIJ014626	GO:0016021;GO:0016020	integral component of membrane;membrane	N/A	N/A	N/A	N/A	N/A	N/A	N/A	N/A	N/A	N/A	N/A	N/A
CPIJ011725	-0.988132	0.0981852	uncharacterized protein [Source:UniProtKB/TrEMBL;Acc:B0WXG0]	CPIJ011725	N/A	N/A	GO:0003700	DNA-binding transcription factor activity	GO:0006355	regulation of transcription, DNA-templated	N/A	N/A	N/A	N/A	N/A	N/A	N/A	N/A
CPIJ017326	-0.807539	0.0612851	odorant binding protein OBP43	CPIJ017326	N/A	N/A	GO:0005549	odorant binding	N/A	N/A	N/A	N/A	N/A	N/A	N/A	N/A	N/A	N/A
CPIJ007535	-0.603387	0.0293027	Adhesive serine protease [Source:UniProtKB/TrEMBL;Acc:B0WLR7]	CPIJ007535	GO:0005576;GO:0016020	extracellular region;membrane	GO:0008061;GO:0016787;GO:0008233;GO:0005515;GO:0005044;GO:0004252;GO:0008236	chitin binding;hydrolase activity;peptidase activity;protein binding;scavenger receptor activity;serine-type endopeptidase activity;serine-type peptidase activity	GO:0006030;GO:0006897;GO:0006508	chitin metabolic process;endocytosis;proteolysis	N/A	N/A	N/A	N/A	N/A	N/A	N/A	3.4.21.- (Serine endopeptidases.)
CPIJ002602	-0.592289	0.03265	chitotriosidase-1 precursor	CPIJ002602	N/A	N/A	GO:0008061	chitin binding	GO:0005975	carbohydrate metabolic process	N/A	N/A	N/A	N/A	N/A	N/A	N/A	N/A
CPIJ008964	-0.495929	0.00300649	uncharacterized protein [Source:UniProtKB/TrEMBL;Acc:B0WPB1]	CPIJ008964	N/A	N/A	GO:0005515	protein binding	N/A	N/A	N/A	N/A	N/A	N/A	N/A	N/A	N/A	N/A
CPIJ015785	-0.340561	0.0612851	transferrin precursor	CPIJ015785	GO:0005576;GO:0005615	extracellular region;extracellular space	GO:0046872	metal ion binding	GO:0006811;GO:0055072	ion transport;iron ion homeostasis	N/A	N/A	N/A	N/A	N/A	N/A	N/A	N/A
CPIJ000485	-0.215452	0.0490082	unspecified product	CPIJ000485	N/A	N/A	GO:0003723;GO:0046872;GO:0003676	RNA binding;metal ion binding;nucleic acid binding	GO:0006397	mRNA processing	N/A	N/A	N/A	N/A	N/A	N/A	N/A	N/A
