## Supplementary material for "Transcriptional response of individual Hawaiian *Culex quinquefasciatus* mosquitoes to the avian malaria parasite *Plasmodium relictum*": Table S6

### Sheet: 10d_up_mol
#Table S6. Significantly enriched Gene Ontology for molecular function among genes that had higher expression rates in Culex quinquefasciatus 10 d post feeding on a canary infected with Plasmodium relictum compared to mosquitoes that fed on an uninfected canary. Analyses were conducted in VectorBase (https://vectorbase.org/vectorbase/app).
ID	Name	Bgd count	Result count	Result gene list	Pct of bgd	Fold enrichment	Odds ratio	P-value	﻿Benjamini and Hochberg false discovery rate
GO:0003963	RNA-3'-phosphate cyclase activity	2	1	CPIJ009234,	50	246.48	510.85	0.00405314	0.0506012
GO:0005525	GTP binding	183	3	CPIJ014728,CPIJ016808,CPIJ017444,	1.6	8.08	9.1	0.00586664	0.0506012
GO:0032550	purine ribonucleoside binding	183	3	CPIJ014728,CPIJ016808,CPIJ017444,	1.6	8.08	9.1	0.00586664	0.0506012
GO:0032561	guanyl ribonucleotide binding	183	3	CPIJ014728,CPIJ016808,CPIJ017444,	1.6	8.08	9.1	0.00586664	0.0506012
GO:0001883	purine nucleoside binding	183	3	CPIJ014728,CPIJ016808,CPIJ017444,	1.6	8.08	9.1	0.00586664	0.0506012
GO:0019001	guanyl nucleotide binding	184	3	CPIJ014728,CPIJ016808,CPIJ017444,	1.6	8.04	9.05	0.00595586	0.0506012
GO:0016639	oxidoreductase activity, acting on the CH-NH2 group of donors, NAD or NADP as acceptor	3	1	CPIJ014605,	33.3	164.32	255.4	0.00607377	0.0506012
GO:0032549	ribonucleoside binding	187	3	CPIJ014728,CPIJ016808,CPIJ017444,	1.6	7.91	8.9	0.00622843	0.0506012
GO:0001882	nucleoside binding	189	3	CPIJ014728,CPIJ016808,CPIJ017444,	1.6	7.82	8.8	0.00641424	0.0506012
GO:0019781	NEDD8 activating enzyme activity	4	1	CPIJ015396,	25	123.24	170.26	0.00809045	0.0574422
