## Supplementary material for "Transcriptional response of individual Hawaiian *Culex quinquefasciatus* mosquitoes to the avian malaria parasite *Plasmodium relictum*": Table S1

### Sheet: 24_hpf_higher
#Table S1. Genes differentially expressed in Culex quinquefasciatus 24 h post feeding on a canary infected with Plasmodium relictum compared to mosquitoes that fed on an uninfected bird. Sets are separated into genes that had higher and lower expression rates in the infected group. Gene product description and function information was retrieved from VectoBase (https://vectorbase.org/vectorbase/ap…
Gene ID	log2FoldChange	padj	Product Description	Computed GO Component IDs	Computed GO Components	Computed GO Function IDs	Computed GO Functions	Computed GO Process IDs	Computed GO Processes	Curated GO Component IDs	Curated GO Components	Curated GO Function IDs	Curated GO Functions	Curated GO Process IDs	Curated GO Processes	EC numbers	EC numbers from OrthoMCL
CPIJ017757	5.75489	0.056091	uncharacterized protein [Source:UniProtKB/TrEMBL;Acc:B0XEC7]	N/A	N/A	GO:0005515	protein binding	N/A	N/A	N/A	N/A	N/A	N/A	N/A	N/A	N/A	N/A
CPIJ009251	5.54639	0.0980767	uncharacterized protein [Source:UniProtKB/TrEMBL;Acc:B0WR27]	N/A	N/A	N/A	N/A	N/A	N/A	N/A	N/A	N/A	N/A	N/A	N/A	N/A	N/A
CPIJ003847	5.40946	0.0782294	uncharacterized protein [Source:UniProtKB/TrEMBL;Acc:B0W9V0]	GO:0016021;GO:0016020	integral component of membrane;membrane	GO:0004930	G protein-coupled receptor activity	GO:0007186	G protein-coupled receptor signaling pathway	N/A	N/A	N/A	N/A	N/A	N/A	N/A	N/A
CPIJ017333	5.30753	0.0417326	expressed protein	GO:0042025;GO:0005634	host cell nucleus;nucleus	GO:0003677;GO:0003707	DNA binding;steroid hormone receptor activity	GO:0006355;GO:0043401	regulation of transcription, DNA-templated;steroid hormone mediated signaling pathway	N/A	N/A	N/A	N/A	N/A	N/A	N/A	N/A
CPIJ003235	5.22135	0.0683225	Kakapo [Source:UniProtKB/TrEMBL;Acc:B0W7C2]	N/A	N/A	N/A	N/A	N/A	N/A	N/A	N/A	N/A	N/A	N/A	N/A	N/A	N/A
CPIJ006628	5.02094	0.05161	Mitochondrial processing peptidase beta subunit [Source:UniProtKB/TrEMBL;Acc:B0WHB9]	N/A	N/A	N/A	N/A	N/A	N/A	N/A	N/A	N/A	N/A	N/A	N/A	N/A	N/A
CPIJ002437	4.96795	0.0641956	Ets domain-containing protein [Source:UniProtKB/TrEMBL;Acc:B0W5R2]	GO:0042025;GO:0005634	host cell nucleus;nucleus	GO:0003677;GO:0003700;GO:0043565	DNA binding;DNA-binding transcription factor activity;sequence-specific DNA binding	GO:0006355	regulation of transcription, DNA-templated	N/A	N/A	N/A	N/A	N/A	N/A	N/A	N/A
CPIJ001303	4.6783	0.0936455	ryanodine receptor, putative	GO:0016020;GO:0005623	membrane;obsolete cell	GO:0005219	ryanodine-sensitive calcium-release channel activity	GO:0006816;GO:0051209	calcium ion transport;release of sequestered calcium ion into cytosol	N/A	N/A	N/A	N/A	N/A	N/A	N/A	N/A
CPIJ007041	3.87148	0.0768599	Down syndrome cell adhesion molecule [Source:UniProtKB/TrEMBL;Acc:B0WIN6]	GO:0016021;GO:0016020;GO:0005886	integral component of membrane;membrane;plasma membrane	GO:0005515	protein binding	GO:0007411;GO:0007155	axon guidance;cell adhesion	N/A	N/A	N/A	N/A	N/A	N/A	N/A	N/A
CPIJ003864	3.79729	0.069976	unspecified product	N/A	N/A	N/A	N/A	N/A	N/A	N/A	N/A	N/A	N/A	N/A	N/A	N/A	N/A
CPIJ016821	3.61347	0.0999939	Troponin C [Source:UniProtKB/TrEMBL;Acc:B0XEB7]	N/A	N/A	GO:0005509	calcium ion binding	N/A	N/A	N/A	N/A	N/A	N/A	N/A	N/A	N/A	N/A
CPIJ010048	3.55235	0.0598982	Predicted protein [Source:UniProtKB/TrEMBL;Acc:B0WSF7]	N/A	N/A	N/A	N/A	N/A	N/A	N/A	N/A	N/A	N/A	N/A	N/A	N/A	N/A
CPIJ013535	3.53987	0.0540342	GABA-B receptor [Source:UniProtKB/TrEMBL;Acc:B0X1Y6]	GO:0016021;GO:0016020	integral component of membrane;membrane	GO:0004965;GO:0004930	G protein-coupled GABA receptor activity;G protein-coupled receptor activity	GO:0007186	G protein-coupled receptor signaling pathway	N/A	N/A	N/A	N/A	N/A	N/A	N/A	N/A
CPIJ015313	3.50586	0.031385	tenascin precursor	N/A	N/A	GO:0005509	calcium ion binding	N/A	N/A	N/A	N/A	N/A	N/A	N/A	N/A	N/A	2.7.11.1 (Non-specific serine/threonine protein kinase)
CPIJ010623	3.44403	0.0335597	Uncharacterized protein (Fragment) (Fragment) [Source:UniProtKB/TrEMBL;Acc:B0WV12]	N/A	N/A	N/A	N/A	N/A	N/A	N/A	N/A	N/A	N/A	N/A	N/A	N/A	N/A
CPIJ018200	3.34305	0.0696461	uncharacterized protein [Source:UniProtKB/TrEMBL;Acc:B0XF75]	N/A	N/A	N/A	N/A	N/A	N/A	N/A	N/A	N/A	N/A	N/A	N/A	N/A	N/A
CPIJ014865	2.90235	0.05161	still life, putative	N/A	N/A	N/A	N/A	N/A	N/A	N/A	N/A	N/A	N/A	N/A	N/A	N/A	N/A
CPIJ010044	2.68207	0.0429885	Importin beta-3 [Source:UniProtKB/TrEMBL;Acc:B0WSF3]	N/A	N/A	N/A	N/A	GO:0006606	protein import into nucleus	N/A	N/A	N/A	N/A	N/A	N/A	N/A	N/A
CPIJ013059	2.63904	0.00361764	Microtubule-associated protein futsch [Source:UniProtKB/TrEMBL;Acc:B0X1G5]	GO:0005874	microtubule	GO:0008017	microtubule binding	GO:0000226	microtubule cytoskeleton organization	N/A	N/A	N/A	N/A	N/A	N/A	N/A	N/A
CPIJ006801	2.40493	0.0782294	Salivary C-type lectin [Source:UniProtKB/TrEMBL;Acc:B0WID6]	N/A	N/A	GO:0030246	carbohydrate binding	N/A	N/A	N/A	N/A	N/A	N/A	N/A	N/A	N/A	N/A
CPIJ006025	2.29395	0.0397568	uncharacterized protein [Source:UniProtKB/TrEMBL;Acc:B0WF84]	GO:0016021;GO:0016020	integral component of membrane;membrane	N/A	N/A	N/A	N/A	N/A	N/A	N/A	N/A	N/A	N/A	N/A	N/A
CPIJ019028	2.1551	0.05161	ran	GO:0005634	nucleus	GO:0005525;GO:0003924;GO:0000166	GTP binding;GTPase activity;nucleotide binding	GO:0006913;GO:0015031	nucleocytoplasmic transport;protein transport	N/A	N/A	N/A	N/A	N/A	N/A	N/A	N/A
CPIJ001347	2.1255	0.0941201	aaa ATPase	GO:0005813;GO:0005737;GO:0005856;GO:0005874;GO:0005815;GO:0005819;GO:0000922	centrosome;cytoplasm;cytoskeleton;microtubule;microtubule organizing center;spindle;spindle pole	GO:0005524;GO:0016853;GO:0008017;GO:0008568;GO:0000166	ATP binding;isomerase activity;microtubule binding;microtubule-severing ATPase activity;nucleotide binding	GO:0007049;GO:0051301;GO:0051013	cell cycle;cell division;microtubule severing	N/A	N/A	N/A	N/A	N/A	N/A	N/A	5.6.1.1 (Microtubule-severing ATPase)
CPIJ003238	2.02572	0.074317	uncharacterized protein [Source:UniProtKB/TrEMBL;Acc:B0W7C5]	N/A	N/A	GO:0005515	protein binding	GO:0045104	intermediate filament cytoskeleton organization	N/A	N/A	N/A	N/A	N/A	N/A	N/A	N/A
CPIJ014519	1.99864	0.0292692	Low-density lipoprotein receptor [Source:UniProtKB/TrEMBL;Acc:B0X5M6]	GO:0016021;GO:0016020	integral component of membrane;membrane	GO:0005515	protein binding	N/A	N/A	N/A	N/A	N/A	N/A	N/A	N/A	N/A	1.4.3.- (With oxygen as acceptor.)
CPIJ000932	1.93681	0.00280757	receptor-type tyrosine-protein phosphatase N2 precursor	GO:0016021;GO:0016020	integral component of membrane;membrane	GO:0016791;GO:0004725	phosphatase activity;protein tyrosine phosphatase activity	GO:0016311;GO:0035335;GO:0006470	dephosphorylation;peptidyl-tyrosine dephosphorylation;protein dephosphorylation	N/A	N/A	N/A	N/A	N/A	N/A	N/A	3.1.3.48 (Protein-tyrosine-phosphatase)
CPIJ014929	1.85442	0.0292692	oxysterol-binding protein 1a	N/A	N/A	N/A	N/A	GO:0006869	lipid transport	N/A	N/A	N/A	N/A	N/A	N/A	N/A	N/A
CPIJ016582	1.78075	0.0957049	uncharacterized protein [Source:UniProtKB/TrEMBL;Acc:B0XC25]	N/A	N/A	GO:0003676	nucleic acid binding	N/A	N/A	N/A	N/A	N/A	N/A	N/A	N/A	N/A	N/A
CPIJ012108	1.73048	0.0623221	uncharacterized protein [Source:UniProtKB/TrEMBL;Acc:B0WZN4]	N/A	N/A	GO:0005515	protein binding	N/A	N/A	N/A	N/A	N/A	N/A	N/A	N/A	N/A	2.4.1.11 (Glycogen(starch) synthase)
CPIJ006559	1.69971	0.069976	unspecified product	N/A	N/A	GO:0008745;GO:0008270	N-acetylmuramoyl-L-alanine amidase activity;zinc ion binding	GO:0009253	peptidoglycan catabolic process	N/A	N/A	N/A	N/A	N/A	N/A	N/A	N/A
CPIJ013638	1.6338	0.031385	Neurexin [Source:UniProtKB/TrEMBL;Acc:B0X240]	GO:0016021;GO:0016020	integral component of membrane;membrane	N/A	N/A	N/A	N/A	N/A	N/A	N/A	N/A	N/A	N/A	N/A	N/A
CPIJ006894	1.60006	0.000474026	Titin [Source:UniProtKB/TrEMBL;Acc:B0WJM7]	N/A	N/A	N/A	N/A	N/A	N/A	N/A	N/A	N/A	N/A	N/A	N/A	N/A	2.7.11.1 (Non-specific serine/threonine protein kinase)
CPIJ004296	1.56104	0.0243168	uncharacterized protein [Source:UniProtKB/TrEMBL;Acc:B0WB54]	N/A	N/A	N/A	N/A	N/A	N/A	N/A	N/A	N/A	N/A	N/A	N/A	N/A	3.1.3.16 (Protein-serine/threonine phosphatase)
CPIJ003048	1.47551	0.0957049	uncharacterized protein [Source:UniProtKB/TrEMBL;Acc:B0W8A6]	N/A	N/A	N/A	N/A	N/A	N/A	N/A	N/A	N/A	N/A	N/A	N/A	N/A	N/A
CPIJ014866	1.41354	0.031385	still life, putative	N/A	N/A	GO:0005085;GO:0005515	guanyl-nucleotide exchange factor activity;protein binding	GO:0035556;GO:0007165	intracellular signal transduction;signal transduction	N/A	N/A	N/A	N/A	N/A	N/A	N/A	N/A
CPIJ008596	1.39583	0.0413808	Phosphatidylinositol 4-kinase beta [Source:UniProtKB/TrEMBL;Acc:B0WNQ4]	N/A	N/A	GO:0016301;GO:0016740	kinase activity;transferase activity	GO:0046854;GO:0048015;GO:0016310	phosphatidylinositol phosphorylation;phosphatidylinositol-mediated signaling;phosphorylation	N/A	N/A	N/A	N/A	N/A	N/A	N/A	2.7.1.67 (1-phosphatidylinositol 4-kinase)
CPIJ000429	1.38789	0.0417326	Ion channel nompc [Source:UniProtKB/TrEMBL;Acc:B0W065]	GO:0016021;GO:0016020	integral component of membrane;membrane	GO:0005262;GO:0005216;GO:0005515	calcium channel activity;ion channel activity;protein binding	GO:0070588;GO:0006811;GO:0055085	calcium ion transmembrane transport;ion transport;transmembrane transport	N/A	N/A	N/A	N/A	N/A	N/A	N/A	N/A
CPIJ015239	1.36142	0.0768599	uncharacterized protein [Source:UniProtKB/TrEMBL;Acc:B0X713]	N/A	N/A	N/A	N/A	N/A	N/A	N/A	N/A	N/A	N/A	N/A	N/A	N/A	N/A
CPIJ010666	1.28602	0.031385	uncharacterized protein [Source:UniProtKB/TrEMBL;Acc:B0WTT0]	N/A	N/A	GO:0005515	protein binding	N/A	N/A	N/A	N/A	N/A	N/A	N/A	N/A	N/A	N/A
CPIJ002358	1.13649	0.00405668	titin, putative	N/A	N/A	GO:0005524;GO:0016301;GO:0000166;GO:0005515;GO:0004672;GO:0016740	ATP binding;kinase activity;nucleotide binding;protein binding;protein kinase activity;transferase activity	GO:0016310;GO:0006468	phosphorylation;protein phosphorylation	N/A	N/A	N/A	N/A	N/A	N/A	N/A	2.7.11.1 (Non-specific serine/threonine protein kinase)
CPIJ010041	1.10044	0.031385	uncharacterized protein [Source:UniProtKB/TrEMBL;Acc:B0WSF0]	N/A	N/A	GO:0003676	nucleic acid binding	N/A	N/A	N/A	N/A	N/A	N/A	N/A	N/A	N/A	N/A
CPIJ013934	1.08503	0.0837776	Xanthine dehydrogenase/oxidase [Source:UniProtKB/TrEMBL;Acc:B0X3X6]	N/A	N/A	GO:0051537;GO:0071949;GO:0009055;GO:0050660;GO:0005506;GO:0051536;GO:0046872;GO:0016491	2 iron, 2 sulfur cluster binding;FAD binding;electron transfer activity;flavin adenine dinucleotide binding;iron ion binding;iron-sulfur cluster binding;metal ion binding;oxidoreductase activity	GO:0022900;GO:0055114	electron transport chain;oxidation-reduction process	N/A	N/A	N/A	N/A	N/A	N/A	N/A	1.17.1.4 (Xanthine dehydrogenase)
CPIJ010730	1.05515	0.0739117	lysozyme P, putative	N/A	N/A	GO:0003796	lysozyme activity	N/A	N/A	N/A	N/A	N/A	N/A	N/A	N/A	N/A	3.2.1.17 (Lysozyme)
CPIJ000741	1.04656	0.0368265	uncharacterized protein [Source:UniProtKB/TrEMBL;Acc:B0W0S2]	N/A	N/A	GO:0031419	cobalamin binding	GO:0015889	cobalamin transport	N/A	N/A	N/A	N/A	N/A	N/A	N/A	N/A
CPIJ002659	1.04647	0.00768669	Transmembrane protease [Source:UniProtKB/TrEMBL;Acc:B0W6A8]	GO:0016021	integral component of membrane	GO:0008233;GO:0004252	peptidase activity;serine-type endopeptidase activity	GO:0006508	proteolysis	N/A	N/A	N/A	N/A	N/A	N/A	N/A	3.4.21.- (Serine endopeptidases.)
CPIJ001061	1.04292	0.0611247	Serine protease [Source:UniProtKB/TrEMBL;Acc:B0W1Z6]	GO:0005576	extracellular region	GO:0008233;GO:0004252	peptidase activity;serine-type endopeptidase activity	GO:0006508	proteolysis	N/A	N/A	N/A	N/A	N/A	N/A	N/A	3.4.21.- (Serine endopeptidases.)
CPIJ009357	0.929176	0.0589796	alkali metal ion/proton exchanger 3	GO:0016021;GO:0016020	integral component of membrane;membrane	GO:0015297;GO:0015385;GO:0015299	antiporter activity;sodium:proton antiporter activity;solute:proton antiporter activity	GO:0006812;GO:0006811;GO:1902600;GO:0006885;GO:0035725;GO:0006814;GO:0055085	cation transport;ion transport;proton transmembrane transport;regulation of pH;sodium ion transmembrane transport;sodium ion transport;transmembrane transport	N/A	N/A	N/A	N/A	N/A	N/A	N/A	N/A
CPIJ011714	0.768575	0.031385	laminin subunit beta-1 precursor	N/A	N/A	GO:0003676	nucleic acid binding	N/A	N/A	N/A	N/A	N/A	N/A	N/A	N/A	N/A	2.7.11.1 (Non-specific serine/threonine protein kinase)
CPIJ011486	0.725811	0.031385	NOMO3 protein [Source:UniProtKB/TrEMBL;Acc:B0WVS7]	N/A	N/A	GO:0030246	carbohydrate binding	N/A	N/A	N/A	N/A	N/A	N/A	N/A	N/A	N/A	N/A
CPIJ000113	0.632023	0.0782294	uncharacterized protein [Source:UniProtKB/TrEMBL;Acc:B0VYZ2]	N/A	N/A	N/A	N/A	N/A	N/A	N/A	N/A	N/A	N/A	N/A	N/A	N/A	N/A
CPIJ011850	0.628973	0.0999939	Double-stranded RNA-specific editase Adar [Source:UniProtKB/TrEMBL;Acc:B0WXV3]	N/A	N/A	GO:0003723;GO:0004000	RNA binding;adenosine deaminase activity	GO:0006396	RNA processing	N/A	N/A	N/A	N/A	N/A	N/A	N/A	3.5.4.37 (Double-stranded RNA adenine deaminase)
CPIJ007145	0.628185	0.0579306	Neurobeachin [Source:UniProtKB/TrEMBL;Acc:B0WJ16]	N/A	N/A	GO:0005515	protein binding	N/A	N/A	N/A	N/A	N/A	N/A	N/A	N/A	N/A	N/A
CPIJ007228	0.465231	0.056091	heat shock protein, putative	N/A	N/A	GO:0005524	ATP binding	GO:0006457	protein folding	N/A	N/A	N/A	N/A	N/A	N/A	N/A	N/A

### Sheet: 24_hpf_lower
#Table S1. Genes differentially expressed in Culex quinquefasciatus 24 h post feeding on a canary infected with Plasmodium relictum compared to mosquitoes that fed on an uninfected bird. Sets are separated into genes that had higher and lower expression rates in the infected group. Gene product description and function information was retrieved from VectoBase (https://vectorbase.org/vectorbase/ap…
Gene ID	log2FoldChange	padj	Product Description	Computed GO Component IDs	Computed GO Components	Computed GO Function IDs	Computed GO Functions	Computed GO Process IDs	Computed GO Processes	Curated GO Component IDs	Curated GO Components	Curated GO Function IDs	Curated GO Functions	Curated GO Process IDs	Curated GO Processes	EC numbers	EC numbers from OrthoMCL
CPIJ013381	-3.75838	3.2e-09	Sorbitol dehydrogenase [Source:UniProtKB/TrEMBL;Acc:B0X1P1]	N/A	N/A	GO:0046872;GO:0016491;GO:0008270	metal ion binding;oxidoreductase activity;zinc ion binding	GO:0055114	oxidation-reduction process	N/A	N/A	N/A	N/A	N/A	N/A	N/A	1.1.1.14 (L-iditol 2-dehydrogenase)
CPIJ015611	-3.28885	3.54e-05	Salivary C-type lectin [Source:UniProtKB/TrEMBL;Acc:B0X9Y1]	N/A	N/A	GO:0030246	carbohydrate binding	N/A	N/A	N/A	N/A	N/A	N/A	N/A	N/A	N/A	N/A
CPIJ019781	-2.94896	0.0955473	trypsin 1 precursor	N/A	N/A	GO:0016787;GO:0008233;GO:0004252;GO:0008236	hydrolase activity;peptidase activity;serine-type endopeptidase activity;serine-type peptidase activity	GO:0006508	proteolysis	N/A	N/A	N/A	N/A	N/A	N/A	N/A	N/A
CPIJ013379	-2.7681	0.00374283	Sorbitol dehydrogenase [Source:UniProtKB/TrEMBL;Acc:B0X1N9]	GO:0016021;GO:0016020	integral component of membrane;membrane	GO:0046872;GO:0016491;GO:0008270	metal ion binding;oxidoreductase activity;zinc ion binding	GO:0055114	oxidation-reduction process	N/A	N/A	N/A	N/A	N/A	N/A	N/A	1.1.1.14 (L-iditol 2-dehydrogenase)
CPIJ014579	-2.65746	0.0999939	cytochrome P450 4AR3	N/A	N/A	GO:0020037;GO:0005506;GO:0046872;GO:0004497;GO:0016491;GO:0016705	heme binding;iron ion binding;metal ion binding;monooxygenase activity;oxidoreductase activity;oxidoreductase activity, acting on paired donors, with incorporation or reduction of molecular oxygen	GO:0055114	oxidation-reduction process	N/A	N/A	N/A	N/A	N/A	N/A	N/A	1.14.-.- (Acting on paired donors, with incorporation or reduction of molecular oxygen. The oxygen incorporated need not be derived from O(2).)
CPIJ015095	-2.65549	0.0768599	galactose-specific C-type lectin, putative	N/A	N/A	GO:0030246	carbohydrate binding	N/A	N/A	N/A	N/A	N/A	N/A	N/A	N/A	N/A	N/A
CPIJ009637	-2.57121	0.0864369	sterol desaturase, putative	GO:0016021;GO:0016020	integral component of membrane;membrane	GO:0005506;GO:0016491	iron ion binding;oxidoreductase activity	GO:0008610;GO:0055114	lipid biosynthetic process;oxidation-reduction process	N/A	N/A	N/A	N/A	N/A	N/A	N/A	1.14.18.9 (4-alpha-methylsterol monooxygenase)
CPIJ009506	-2.42658	0.0579306	Hexamerin 2 beta [Source:UniProtKB/TrEMBL;Acc:B0WQZ9]	N/A	N/A	N/A	N/A	N/A	N/A	N/A	N/A	N/A	N/A	N/A	N/A	N/A	N/A
CPIJ000318	-2.4101	0.0782294	cytochrome b5, putative	N/A	N/A	GO:0020037;GO:0046872	heme binding;metal ion binding	N/A	N/A	N/A	N/A	N/A	N/A	N/A	N/A	N/A	N/A
CPIJ001100	-2.22965	0.0936455	serine protease, putative	N/A	N/A	GO:0008233;GO:0004252	peptidase activity;serine-type endopeptidase activity	GO:0006508	proteolysis	N/A	N/A	N/A	N/A	N/A	N/A	N/A	N/A
CPIJ003336	-2.11107	0.0540342	beta-galactosidase precursor	N/A	N/A	GO:0004565;GO:0016787;GO:0016798;GO:0004553	beta-galactosidase activity;hydrolase activity;hydrolase activity, acting on glycosyl bonds;hydrolase activity, hydrolyzing O-glycosyl compounds	GO:0005975;GO:0008152	carbohydrate metabolic process;metabolic process	N/A	N/A	N/A	N/A	N/A	N/A	3.2.1.23 (Beta-galactosidase)	3.2.1.23 (Beta-galactosidase)
CPIJ000994	-2.04102	0.0413808	juvenile hormone epoxide hydrolase 1	GO:0005783;GO:0005789;GO:0016020	endoplasmic reticulum;endoplasmic reticulum membrane;membrane	GO:0003824;GO:0033961;GO:0016787	catalytic activity;cis-stilbene-oxide hydrolase activity;hydrolase activity	GO:0019439	aromatic compound catabolic process	N/A	N/A	N/A	N/A	N/A	N/A	N/A	3.3.2.9 (Microsomal epoxide hydrolase)
CPIJ019883	-1.95301	9.39e-05	chymotrypsinogen 2 precursor	N/A	N/A	GO:0016787;GO:0008233;GO:0004252;GO:0008236	hydrolase activity;peptidase activity;serine-type endopeptidase activity;serine-type peptidase activity	GO:0006508	proteolysis	N/A	N/A	N/A	N/A	N/A	N/A	N/A	N/A
CPIJ000577	-1.82981	0.00405668	cathepsin B precursor	N/A	N/A	GO:0008234	cysteine-type peptidase activity	GO:0006508	proteolysis	N/A	N/A	N/A	N/A	N/A	N/A	N/A	N/A
CPIJ013378	-1.7297	0.031385	Sorbitol dehydrogenase [Source:UniProtKB/TrEMBL;Acc:B0X1N8]	N/A	N/A	GO:0046872;GO:0016491;GO:0008270	metal ion binding;oxidoreductase activity;zinc ion binding	GO:0055114	oxidation-reduction process	N/A	N/A	N/A	N/A	N/A	N/A	N/A	1.1.1.14 (L-iditol 2-dehydrogenase)
CPIJ010128	-1.72646	0.0782294	alpha-glucosidase precursor	N/A	N/A	GO:0003824	catalytic activity	GO:0005975	carbohydrate metabolic process	N/A	N/A	N/A	N/A	N/A	N/A	N/A	3.2.1.20 (Alpha-glucosidase)
CPIJ011388	-1.71985	0.000242729	diazepam binding inhibitor, putative	N/A	N/A	GO:0000062	fatty-acyl-CoA binding	N/A	N/A	N/A	N/A	N/A	N/A	N/A	N/A	N/A	2.3.1.48 (Histone acetyltransferase)
CPIJ007777	-1.62672	0.0990556	uncharacterized protein [Source:UniProtKB/TrEMBL;Acc:B0WKP6]	N/A	N/A	N/A	N/A	N/A	N/A	N/A	N/A	N/A	N/A	N/A	N/A	N/A	N/A
CPIJ012882	-1.62199	0.0787875	Argininosuccinate synthase [Source:UniProtKB/TrEMBL;Acc:B0X0Q1]	N/A	N/A	GO:0005524;GO:0004055	ATP binding;argininosuccinate synthase activity	GO:0006526	arginine biosynthetic process	N/A	N/A	N/A	N/A	N/A	N/A	6.3.4.5 (Argininosuccinate synthase)	6.3.4.5 (Argininosuccinate synthase)
CPIJ006867	-1.59274	1.7e-09	Transmembrane protease [Source:UniProtKB/TrEMBL;Acc:B0WJK0]	GO:0016021	integral component of membrane	GO:0016787;GO:0008233;GO:0004252;GO:0008236	hydrolase activity;peptidase activity;serine-type endopeptidase activity;serine-type peptidase activity	GO:0006508	proteolysis	N/A	N/A	N/A	N/A	N/A	N/A	N/A	N/A
CPIJ007697	-1.52964	0.0469139	testicular acid phosphatase precursor	N/A	N/A	N/A	N/A	N/A	N/A	N/A	N/A	N/A	N/A	N/A	N/A	N/A	N/A
CPIJ014558	-1.49696	3.04e-05	Nitrilase and fragile histidine triad fusion protein NitFhit [Source:UniProtKB/TrEMBL;Acc:B0X5I2]	N/A	N/A	N/A	N/A	GO:0006807	nitrogen compound metabolic process	N/A	N/A	N/A	N/A	N/A	N/A	N/A	3.5.5.1 (Nitrilase)
CPIJ007230	-1.49682	0.0579306	Regucalcin [Source:UniProtKB/TrEMBL;Acc:B0WJR9]	N/A	N/A	N/A	N/A	N/A	N/A	N/A	N/A	N/A	N/A	N/A	N/A	N/A	3.1.1.17 (Gluconolactonase)
CPIJ013870	-1.4902	0.0234413	uncharacterized protein [Source:UniProtKB/TrEMBL;Acc:B0X391]	N/A	N/A	N/A	N/A	N/A	N/A	N/A	N/A	N/A	N/A	N/A	N/A	N/A	N/A
CPIJ010712	-1.44131	0.0641956	Molybdenum cofactor sulfurase [Source:UniProtKB/TrEMBL;Acc:B0WWI1]	N/A	N/A	GO:0003824;GO:0030151;GO:0030170	catalytic activity;molybdenum ion binding;pyridoxal phosphate binding	N/A	N/A	N/A	N/A	N/A	N/A	N/A	N/A	N/A	2.8.1.9 (Molybdenum cofactor sulfurtransferase)
CPIJ011003	-1.3924	0.00374283	Cytosolic sulfotransferase 2 [Source:UniProtKB/TrEMBL;Acc:B0WU91]	N/A	N/A	GO:0008146;GO:0016740	sulfotransferase activity;transferase activity	N/A	N/A	N/A	N/A	N/A	N/A	N/A	N/A	N/A	N/A
CPIJ013600	-1.38063	0.031385	Mandelate racemase [Source:UniProtKB/TrEMBL;Acc:B0X3G3]	N/A	N/A	GO:0050023	L-fuconate dehydratase activity	GO:0016052;GO:0009063	carbohydrate catabolic process;cellular amino acid catabolic process	N/A	N/A	N/A	N/A	N/A	N/A	4.2.1.68 (L-fuconate dehydratase)	4.2.1.68 (L-fuconate dehydratase)
CPIJ003172	-1.37406	0.0368265	Galactose-1-phosphate uridylyltransferase [Source:UniProtKB/TrEMBL;Acc:B0W7S6]	N/A	N/A	GO:0008108;GO:0046872;GO:0016779;GO:0016740;GO:0008270	UDP-glucose:hexose-1-phosphate uridylyltransferase activity;metal ion binding;nucleotidyltransferase activity;transferase activity;zinc ion binding	GO:0005975;GO:0033499;GO:0006012	carbohydrate metabolic process;galactose catabolic process via UDP-galactose;galactose metabolic process	N/A	N/A	N/A	N/A	N/A	N/A	2.7.7.12 (UDP-glucose--hexose-1-phosphate uridylyltransferase)	2.7.7.12 (UDP-glucose--hexose-1-phosphate uridylyltransferase)
CPIJ001351	-1.30601	0.0782294	uncharacterized protein [Source:UniProtKB/TrEMBL;Acc:B0W345]	N/A	N/A	N/A	N/A	N/A	N/A	N/A	N/A	N/A	N/A	N/A	N/A	N/A	N/A
CPIJ015186	-1.22881	0.0539482	Galactokinase [Source:UniProtKB/TrEMBL;Acc:B0X7A3]	GO:0005737	cytoplasm	GO:0005524;GO:0004335;GO:0005534;GO:0016301;GO:0016773	ATP binding;galactokinase activity;galactose binding;kinase activity;phosphotransferase activity, alcohol group as acceptor	GO:0046835;GO:0006012;GO:0016310	carbohydrate phosphorylation;galactose metabolic process;phosphorylation	N/A	N/A	N/A	N/A	N/A	N/A	2.7.1.6 (Galactokinase)	2.7.1.6 (Galactokinase)
CPIJ000855	-1.22048	0.0854063	uncharacterized protein [Source:UniProtKB/TrEMBL;Acc:B0W194]	GO:0016021;GO:0016020	integral component of membrane;membrane	N/A	N/A	GO:0006629	lipid metabolic process	N/A	N/A	N/A	N/A	N/A	N/A	N/A	2.4.1.17 (Glucuronosyltransferase)
CPIJ001456	-1.15372	0.0598982	Pyruvate dehydrogenase E1 component subunit alpha [Source:UniProtKB/TrEMBL;Acc:B0W2T1]	GO:0043231	intracellular membrane-bounded organelle	GO:0016491;GO:0016624;GO:0004739	oxidoreductase activity;oxidoreductase activity, acting on the aldehyde or oxo group of donors, disulfide as acceptor;pyruvate dehydrogenase (acetyl-transferring) activity	GO:0006086;GO:0055114	acetyl-CoA biosynthetic process from pyruvate;oxidation-reduction process	N/A	N/A	N/A	N/A	N/A	N/A	1.2.4.1 (Pyruvate dehydrogenase (acetyl-transferring))	1.2.4.1 (Pyruvate dehydrogenase (acetyl-transferring))
CPIJ019182	-1.11679	0.0837776	Ribonuclease UK114 [Source:UniProtKB/TrEMBL;Acc:B0XIH7]	N/A	N/A	N/A	N/A	N/A	N/A	N/A	N/A	N/A	N/A	N/A	N/A	N/A	3.5.99.10 (2-iminobutanoate/2-iminopropanoate deaminase)
CPIJ008538	-1.10434	0.031385	Cyclin d [Source:UniProtKB/TrEMBL;Acc:B0WNJ3]	GO:0042025;GO:0005634	host cell nucleus;nucleus	N/A	N/A	N/A	N/A	N/A	N/A	N/A	N/A	N/A	N/A	N/A	2.7.1.- (Phosphotransferases with an alcohol group as acceptor.)
CPIJ007370	-1.07882	0.0782294	Aldose reductase [Source:UniProtKB/TrEMBL;Acc:B0WJD4]	N/A	N/A	GO:0016491	oxidoreductase activity	GO:0055114	oxidation-reduction process	N/A	N/A	N/A	N/A	N/A	N/A	N/A	1.1.1.21 (Aldose reductase)
CPIJ016041	-1.04584	0.000144579	uncharacterized protein [Source:UniProtKB/TrEMBL;Acc:B0X9T2]	N/A	N/A	N/A	N/A	N/A	N/A	N/A	N/A	N/A	N/A	N/A	N/A	N/A	N/A
CPIJ019115	-0.996353	0.0072904	Lambda-crystallin [Source:UniProtKB/TrEMBL;Acc:B0XIL0]	N/A	N/A	GO:0003857;GO:0016491	3-hydroxyacyl-CoA dehydrogenase activity;oxidoreductase activity	GO:0006631;GO:0055114	fatty acid metabolic process;oxidation-reduction process	N/A	N/A	N/A	N/A	N/A	N/A	1.1.1.35 (3-hydroxyacyl-CoA dehydrogenase);4.2.1.17 (Enoyl-CoA hydratase);5.1.2.3 (3-hydroxybutyryl-CoA epimerase)	1.1.1.35 (3-hydroxyacyl-CoA dehydrogenase)
CPIJ006868	-0.97163	0.0999939	proclotting enzyme precursor	N/A	N/A	GO:0016787;GO:0008233;GO:0004252;GO:0008236	hydrolase activity;peptidase activity;serine-type endopeptidase activity;serine-type peptidase activity	GO:0006508	proteolysis	N/A	N/A	N/A	N/A	N/A	N/A	N/A	N/A
CPIJ010316	-0.958054	0.031385	uncharacterized protein [Source:UniProtKB/TrEMBL;Acc:B0WUL7]	N/A	N/A	N/A	N/A	N/A	N/A	N/A	N/A	N/A	N/A	N/A	N/A	2.7.1.222 (4-hydroxytryptamine kinase)	2.7.1.222 (4-hydroxytryptamine kinase)
CPIJ008869	-0.937029	0.00280757	Homocysteine S-methyltransferase [Source:UniProtKB/TrEMBL;Acc:B0WQ03]	N/A	N/A	GO:0046872;GO:0008168;GO:0016740	metal ion binding;methyltransferase activity;transferase activity	GO:0032259	methylation	N/A	N/A	N/A	N/A	N/A	N/A	N/A	2.1.1.10 (Homocysteine S-methyltransferase)
CPIJ000032	-0.932627	0.031385	Glucosyl/glucuronosyl transferase [Source:UniProtKB/TrEMBL;Acc:B0VZ91]	GO:0016021;GO:0016020	integral component of membrane;membrane	GO:0016740;GO:0016758	transferase activity;transferase activity, transferring hexosyl groups	N/A	N/A	N/A	N/A	N/A	N/A	N/A	N/A	N/A	2.4.1.17 (Glucuronosyltransferase)
CPIJ008366	-0.865909	0.0257304	Mitochondrial malate dehydrogenase 2 [Source:UniProtKB/TrEMBL;Acc:B0WMC8]	N/A	N/A	GO:0030060;GO:0003824;GO:0016491;GO:0016616	L-malate dehydrogenase activity;catalytic activity;oxidoreductase activity;oxidoreductase activity, acting on the CH-OH group of donors, NAD or NADP as acceptor	GO:0005975;GO:0019752;GO:0055114;GO:0006099	carbohydrate metabolic process;carboxylic acid metabolic process;oxidation-reduction process;tricarboxylic acid cycle	N/A	N/A	N/A	N/A	N/A	N/A	1.1.1.37 (Malate dehydrogenase)	1.1.1.37 (Malate dehydrogenase)
CPIJ001316	-0.77537	0.031385	6-phosphogluconate dehydrogenase, decarboxylating [Source:UniProtKB/TrEMBL;Acc:B0W310]	N/A	N/A	GO:0050661;GO:0016491;GO:0004616	NADP binding;oxidoreductase activity;phosphogluconate dehydrogenase (decarboxylating) activity	GO:0019521;GO:0055114;GO:0006098	D-gluconate metabolic process;oxidation-reduction process;pentose-phosphate shunt	N/A	N/A	N/A	N/A	N/A	N/A	1.1.1.44 (Phosphogluconate dehydrogenase (NADP(+)-dependent, decarboxylating))	1.1.1.44 (Phosphogluconate dehydrogenase (NADP(+)-dependent, decarboxylating))
CPIJ013882	-0.759572	0.0826724	Heat shock protein 67B2 [Source:UniProtKB/TrEMBL;Acc:B0X3A3]	N/A	N/A	N/A	N/A	N/A	N/A	N/A	N/A	N/A	N/A	N/A	N/A	N/A	2.8.1.1 (Thiosulfate sulfurtransferase)
CPIJ014577	-0.756999	0.0162912	phosphoglycerate mutase 2	N/A	N/A	GO:0004082;GO:0003824;GO:0016868;GO:0016853;GO:0004619	bisphosphoglycerate mutase activity;catalytic activity;intramolecular transferase activity, phosphotransferases;isomerase activity;phosphoglycerate mutase activity	GO:0006096	glycolytic process	N/A	N/A	N/A	N/A	N/A	N/A	5.4.2.11 (Phosphoglycerate mutase (2,3-diphosphoglycerate-dependent))	5.4.2.11 (Phosphoglycerate mutase (2,3-diphosphoglycerate-dependent))
CPIJ019446	-0.756653	0.0426685	copper transport protein	N/A	N/A	GO:0046872	metal ion binding	GO:0030001	metal ion transport	N/A	N/A	N/A	N/A	N/A	N/A	N/A	N/A
CPIJ004020	-0.699326	0.0782294	saccharopine dehydrogenase domain-containing protein, putative	GO:0016021;GO:0016020	integral component of membrane;membrane	GO:0016491	oxidoreductase activity	GO:0055114	oxidation-reduction process	N/A	N/A	N/A	N/A	N/A	N/A	N/A	1.5.1.9 (Saccharopine dehydrogenase (NAD(+), L-glutamate-forming))
CPIJ012224	-0.687061	0.0990556	cytochrome c oxidase,-subunit VIb, putative	GO:0005739	mitochondrion	N/A	N/A	N/A	N/A	N/A	N/A	N/A	N/A	N/A	N/A	N/A	1.9.3.1 (Transferred entry: 7.1.1.9)
CPIJ003654	-0.632661	0.0413808	Electron transfer flavoprotein subunit beta [Source:UniProtKB/TrEMBL;Acc:B0W9P9]	GO:0005759	mitochondrial matrix	GO:0009055	electron transfer activity	GO:0022900	electron transport chain	N/A	N/A	N/A	N/A	N/A	N/A	N/A	N/A
CPIJ009733	-0.550501	0.0782294	Glucose 1-dehydrogenase 2 [Source:UniProtKB/TrEMBL;Acc:B0WS47]	N/A	N/A	N/A	N/A	N/A	N/A	N/A	N/A	N/A	N/A	N/A	N/A	N/A	1.-.-.- (Oxidoreductases.)
CPIJ006113	-0.528341	0.031385	internalin A, putative	N/A	N/A	GO:0005515	protein binding	N/A	N/A	N/A	N/A	N/A	N/A	N/A	N/A	N/A	6.3.2.19 (Transferred entry: 2.3.2.23, 2.3.2.27 and 6.2.1.45)
CPIJ001119	-0.513093	0.0936455	40S ribosomal protein S21 [Source:UniProtKB/TrEMBL;Acc:B0W289]	GO:0005840	ribosome	GO:0003735	structural constituent of ribosome	GO:0006412	translation	N/A	N/A	N/A	N/A	N/A	N/A	N/A	N/A
CPIJ006613	-0.46535	0.0335597	Aspartate aminotransferase [Source:UniProtKB/TrEMBL;Acc:B0WHA4]	N/A	N/A	GO:0004069;GO:0003824;GO:0030170;GO:0008483;GO:0016740	L-aspartate:2-oxoglutarate aminotransferase activity;catalytic activity;pyridoxal phosphate binding;transaminase activity;transferase activity	GO:0009058;GO:0006520	biosynthetic process;cellular amino acid metabolic process	N/A	N/A	N/A	N/A	N/A	N/A	2.6.1.1 (Aspartate transaminase)	2.6.1.1 (Aspartate transaminase)
CPIJ018954	-0.440772	0.00927063	60S ribosomal protein L13a [Source:UniProtKB/TrEMBL;Acc:B0XHL8]	GO:0015934;GO:0005840	large ribosomal subunit;ribosome	GO:0003735	structural constituent of ribosome	GO:0006412	translation	N/A	N/A	N/A	N/A	N/A	N/A	N/A	N/A
CPIJ009651	-0.391486	0.0837776	60S ribosomal protein L44 L41, putative	GO:0005840	ribosome	GO:0003735	structural constituent of ribosome	GO:0006412	translation	N/A	N/A	N/A	N/A	N/A	N/A	N/A	N/A
CPIJ009519	-0.378292	0.0540342	40S ribosomal protein S29 [Source:UniProtKB/Swiss-Prot;Acc:Q9NB51]	GO:0005737;GO:0005829;GO:0005783;GO:0005840;GO:0005791	cytoplasm;cytosol;endoplasmic reticulum;ribosome;rough endoplasmic reticulum	GO:0046872;GO:0003735;GO:0008270	metal ion binding;structural constituent of ribosome;zinc ion binding	GO:0006412	translation	GO:0022627;GO:0042788	cytosolic small ribosomal subunit;polysomal ribosome	GO:0008270	zinc ion binding	GO:0002181	cytoplasmic translation	N/A	N/A
